# PhOxi-seq detects enzyme-dependent m^2^G in multiple RNA types

**DOI:** 10.1101/2024.08.15.608094

**Authors:** Marie Klimontova, Kimberley Chung Kim Chung, Han Zhang, Tony Kouzarides, Andrew J Bannister, Ryan Hili

## Abstract

In recent years, RNA-modifying enzymes have gained significant attention due to their impact on critical RNA-based processes, and consequently human pathology. However, identifying sites of modifications throughout the transcriptome remains challenging largely due to the lack of accurate and sensitive detection technologies. Recently, we described PhOxi-seq as a method capable of confirming known sites of m^2^G within abundant classes of RNA, namely purified rRNA and purified tRNA. Here, we further explore the selectivity of PhOxi-seq and describe an optimised PhOxi-seq workflow, coupled to a novel bioinformatic pipeline, that is capable of detecting enzyme-dependent m^2^G sites throughout the transcriptome, including low abundant mRNAs. In this way, we generated the first database of high confidence sites of THUMPD3-dependent m^2^G in multiple RNA classes within a human cancer cell line and further identify non-THUMPD3 controlled sites throughout the transcriptome.

---

From their first identification in the early 1950’s to present, over 150 post-transcriptional RNA modifications have been identified across all life.^1^ These chemical modifications intricately regulate diverse functions of RNA molecules and govern root cellular processes ranging from splicing, translation, and degradation.^2^ Not surprisingly, mounting evidence underscores their pivotal roles in the etiology of human disease, particularly cancer.^3^ Sequencing technologies that can map these RNA modifications transcriptome-wide at single-nucleotide resolution have been instrumental in guiding functional studies.^4^ Such methods have been critical to the developing picture of several prevalent RNA modifications, such as *N*^6^-methyladenosine (m^6^A), and its role in RNA biology^5^ and human diseases.^6^ However, a general lack of accurate and sensitive methods to map and quantify most RNA modifications has significantly hampered the development of this burgeoning field of research. Indeed, most existing techniques rely on some form of modification-specific immunoprecipitation of RNA coupled to next-generation sequencing. Unfortunately, these methods necessarily depend upon the availability of specific antibodies, which are limited or simply not available for many RNA modifications. Consequently, there is a pressing need for novel antibody-independent approaches to expedite investigations into the functions of RNA modifications.

*N*^2^-Methylguanosine (m^2^G) has been identified in various RNA molecules across all three domains of life: Archaea, Bacteria, and Eukarya. While most often associated with tRNA and rRNA, m^2^G was recently detected by mass spectrometry analysis of mRNA isolated from *S. cerevisiae*, suggesting that it may have regulatory functions at the transcriptome level, and could be present in other species.^7^ Recently, three m^2^G-catalyzing RNA methyltransferases – THUMPD2, THUMPD3, and TRMT11 – have been characterized.^8-10^ The dysregulation of these methyltransferases have been associated with various human diseases. THUMPD2 is known to install a critical m^2^G modification in *U6* snRNA, the catalytic centre of the spliceosome, necessary for efficient splicing activity; its dysregulation is linked to age-related macular degeneration and retinal function.^10^ Upregulated THUMPD3 has been shown to promote lung cancer cell proliferation and migration by modulating the extracellular matrix through mechanisms such as alternative splicing of protein transcripts.^11^ Lastly, TRMT11 fusions have been associated with aggressive and recurring prostate cancers.^12^ Further functional studies are required to determine the role of m^2^G in human health; however, limited tools are available to experimentally study m^2^G. Early transcriptome maps of other post-transcriptional modifications, such as m^6^A, relied on established antibodies, well-characterised demethylases, and a relatively high natural abundance of the modification.^13^ On the contrary, m^2^G lacks these essential tools making its study particularly challenging.

We previously described photooxidative sequencing (PhOxi-seq), which enables the single-nucleotide resolution sequencing of m^2^G by harnessing the chemoselectivity of photoredox chemistry to selectively photooxidize m^2^G in the presence of guanosine.^14^ The method relies upon the lower oxidation potential of methylated guanine over that of canonical guanine. In the presence of blue light, selectfluor, and riboflavin as a photocatalyst, m^2^G is mutated into m^2^-Iz and m^2^-OG, which pair with G and A, respectively (Figure 1). PhOxi-seq was shown to readily identify m^2^G sites in model synthetic RNAs, as well as known sites in highly abundant RNAs, such as purified yeast tRNAs and purified *E. coli* rRNA. Given the limited understanding of the biological role of m^2^G and the potential of m^2^G methyltransferases as therapeutic targets, we sought to adapt PhOxi-seq to establish the first putative m^2^G map of the transcriptome to facilitate their functional studies.

**Figure 1.**

A) Photooxidation reaction of N^2^-Methylguanosine into N^2^-imidazolone (m^2^Iz) and N^2^-oxoguanine (m^2^OG), which is the chemical basis for photooxidative sequencing (PhOxi-seq). B) PhOxi-seq workflow to detect m^2^G in RNA.
