## Supplementary material for "PhOxi-seq detects enzyme-dependent m^2^G in multiple RNA types": Table S1

### Sheet: Export Summary
	Sheet Name	Title	Legend
	Table S1A
		Table S4A. THUMPD3 dependent transcripts: processed data (low confidence targets).	For each target chromosome number (chrom), genome coordinate (position) and gene name from Ensemble reference genome meta data (gene_name) are specified. Difference in error rate is determined by subtracting proportions of sequencing errors of condition A from condition B (conditions specified in every column). P-values are quantified for each target where possible.
	Table S1B
		Table S1B. THUMPD3 dependent transcripts: raw values (low confidence targets).	Raw values (sequencing error rates) for each condition and each replicate within condition are provided.

### Sheet: Table S1A - Table S4A. THUMPD3 
Table S1A. THUMPD3 dependent transcripts: processed data (low confidence targets).
				WT: +BL minus -BL		∆D3: +BL minus -BL		+BL: WT minus ∆D3
	chrom	position	gene_name	Difference in error rate	p value	Difference in error rate	p value	Difference in error rate	p value
0	chr1	17260705	['PADI3']	0.11	0.42265	0.01	0.42265	0.1	0.45024
1	chr1	21484686	['NBPF3']	0.1	0.203725	0		0.11	0.180663
2	chr1	21484703	['NBPF3']	0.11	0.180663	0.01	0.42265	0.1	0.232456
3	chr1	22921154	['EPHB2']	0.11	0.42265	0		0.11	0.42265
4	chr1	26123145	['PDIK1L']	0.13	0.338083	-0.01	0.42265	0.13	0.338083
5	chr1	36059575	['AGO3']	0.13	0.42265	0		0.13	0.42265
6	chr1	36093333	['ADPRS']	0.1	0.197154	0		0.1	0.197154
7	chr1	39052528		0.13	0.42265	0		0.13	0.42265
8	chr1	39481429	['MACF1']	0.11	0.42265	0		0.11	0.42265
9	chr1	44818204		0.12	0.27898	0	0.797171	0.12	0.261869
10	chr1	61134092	['NFIA']	0.14	0.42265	0		0.14	0.42265
11	chr1	62162842	['PATJ']	0.14	0.42265	0	1	0.13	0.463408
12	chr1	63953974	['ROR1']	0.19	0.42265	0		0.19	0.42265
13	chr1	63980312	['ROR1']	0.11	0.42265	0.02	0.42265	0.09	0.478138
14	chr1	66125868	['PDE4B']	0.1	0.42265	-0.01	0.42265	0.1	0.42265
15	chr1	66160491	['PDE4B']	0.12	0.42265	0		0.12	0.42265
16	chr1	66351555	['PDE4B']	0.16	0.184346	0		0.16	0.184346
17	chr1	75135960	['LHX8']	0.11	0.42265	0		0.11	0.42265
18	chr1	88798832	['PKN2']	0.1	0.42265	0		0.1	0.42265
19	chr1	108637345	['EEIG2']	0.11	0.42265	0		0.11	0.42265
20	chr1	110210706	['KCNC4']	0.13	0.42265	-0.02	0.183503	0.13	0.42265
21	chr1	113403110	['MAGI3']	0.12	0.42265	0		0.12	0.42265
22	chr1	113811919	['RSBN1']	0.13	0.42265	0		0.13	0.42265
23	chr1	148522671	['RNVU1-27']	0.1	0.296172	0		0.11	0.17985
24	chr1	157135988	['ETV3']	0.11	0.335589	0		0.11	0.335589
25	chr1	174470353	['RABGAP1L']	0.13	0.42265	0		0.13	0.42265
26	chr1	178168067	['RASAL2']	0.12	0.304624	0		0.12	0.304624
27	chr1	186894523	['PLA2G4A']	0.11	0.42265	-0.01	0.42265	0.11	0.42265
28	chr1	200133208	['NR5A2']	0.11	0.42265	0		0.11	0.42265
29	chr1	202107449		0.11	0.518974	0		0.14	0.42265
30	chr1	207364096	['CD55']	0.13	0.324007	0.01	0.42265	0.12	0.348623
31	chr1	214335145	['SMYD2']	0.11	0.42265	0		0.11	0.42265
32	chr1	219260316		0.18	0.264335	0		0.18	0.264335
33	chr1	219260331		0.11	0.42265	0		0.11	0.42265
34	chr1	220697344	['C1orf115']	0.15	0.42265	0		0.15	0.42265
35	chr1	224158707	['FBXO28']	0.12	0.42265	0		0.12	0.42265
36	chr1	227091228	['CDC42BPA']	0.11	0.460403	0		0.13	0.42265
37	chr1	231268075	['GNPAT']	0.14	0.239643	0		0.14	0.239643
38	chr1	231694649	['DISC1', 'TSNAX-DISC1']	0.1	0.42265	0		0.1	0.42265
39	chr10	151327	['ZMYND11']	0.12	0.21807	0		0.12	0.21807
40	chr10	4956811		0.17	0.19515	0.04	0.42265	0.13	0.259055
41	chr10	24588388	['ARHGAP21']	0.12	0.269703	0		0.12	0.269703
42	chr10	34811776	['PARD3']	0.1	0.42265	0		0.1	0.42265
43	chr10	37259361	['LINC00993']	0.1	0.362423	0.02	0.225403	0.08	0.448442
44	chr10	37357884		0.11	0.42265	0		0.11	0.42265
45	chr10	41885966		0.1	0.266693	0.01	0.846485	0.09	0.258079
46	chr10	61987103	['ARID5B']	0.13	0.42265	0		0.13	0.42265
47	chr10	70212449	['PPA1']	0.13	0.42265	0		0.13	0.42265
48	chr10	73785737	['ZSWIM8']	0.14	0.269703	0	0.42265	0.14	0.269703
49	chr10	75593806	['LRMDA']	0.11	0.42265	0.02	0.42265	0.09	0.560212
50	chr10	88892650	['STAMBPL1']	0.11	0.42265	0		0.11	0.42265
51	chr10	89402953	['IFIT1', 'LIPA']	0.13	0.0653665	0	0.883807	0.13	0.0657003
52	chr10	89402963	['IFIT1', 'LIPA']	0.11	0.0790077	0	1	0.11	0.0800804
53	chr10	91824545	['TNKS2']	0.11	0.185312	0.02	0.42265	0.09	0.234422
54	chr10	99791680	['ABCC2']	0.14	0.42265	0.01	0.42265	0.13	0.449913
55	chr10	102423284	['CUEDC2']	0.1	0.27834	0.04	0.482806	0.05	0.583946
56	chr10	103912314	['STN1']	0.13	0.42265	0		0.13	0.42265
57	chr10	104024975	['SLK']	0.18	0.42265	0		0.18	0.42265
58	chr10	120908157	['WDR11']	0.12	0.496247	0		0.13	0.42265
59	chr10	124921838		0.1	0.42265	0.01	0.42265	0.09	0.503493
60	chr10	132163292	['JAKMIP3']	0.14	0.42265	0		0.14	0.42265
61	chr11	18333961	['GTF2H1']	0.11	0.349177	-0.02	0.42265	0.11	0.349177
62	chr11	19933496	['NAV2']	0.11	0.42265	0		0.11	0.42265
63	chr11	19933506	['NAV2']	0.11	0.42265	0		0.11	0.42265
64	chr11	28767634	['LINC02742']	0.18	0.42265	0	0.42265	0.18	0.42265
65	chr11	34313474	['ABTB2']	0.11	0.42265	0		0.11	0.42265
66	chr11	47227873	['DDB2']	0.11	0.42265	0		0.11	0.42265
67	chr11	58589199	['ZFP91', 'ZFP91-CNTF']	0.1	0.452761	0		0.11	0.42265
68	chr11	65447305		0.16	0.340441	-0.01	0.42265	0.16	0.340441
69	chr11	65549622	['LTBP3']	0.13	0.0188295	0		0.13	0.0188295
70	chr11	68504620	['PPP6R3']	0.11	0.42265	0.01	0.42265	0.1	0.482466
71	chr11	69352043		0.1	0.00607939	0	0.851961	0.1	0.00607939
72	chr11	75349390	['ARRB1']	0.13	0.43459	0.07	0.286254	0.08	0.56415
73	chr11	83163678	['PCF11']	0.11	0.1873	0.04	0.256689	0.07	0.335534
74	chr11	86834051	['PRSS23']	0.12	0.249521	0		0.12	0.249521
75	chr11	94498585	['ANKRD49']	0.14	0.269703	0.03	0.42265	0.11	0.334195
76	chr11	113329686	['TTC12']	0.11	0.42265	-0.02	0.42265	0.11	0.42265
77	chr11_KI270832v1_alt	87252		0.12	0.42265	0		0.12	0.42265
78	chr12	6950746	['PTPN6']	0.12	0.42265	0		0.12	0.42265
79	chr12	13205688	['EMP1']	0.12	0.42265	0		0.12	0.42265
80	chr12	19191009	['PLEKHA5']	0.11	0.42265	0.01	0.42265	0.1	0.470128
81	chr12	19230808	['PLEKHA5']	0.18	0.42265	0.02	0.42265	0.16	0.478138
82	chr12	25196596	['ETFRF1']	0.1	0.363806	0.03	0.199359	0.11	0.338756
83	chr12	27540528	['PPFIBP1']	0.1	0.42265	0.01	0.42265	0.09	0.480221
84	chr12	32237726	['BICD1']	0.1	0.207953	0	1	0.1	0.207953
85	chr12	32360477	['BICD1']	0.12	0.42265	0		0.12	0.42265
86	chr12	40745358	['CNTN1']	0.11	0.126447	0.03	0.919154	0.08	0.29694
87	chr12	40867037	['CNTN1']	0.11	0.42265	0		0.11	0.42265
88	chr12	42459256	['PPHLN1', 'PRICKLE1']	0.12	0.150489	0	0.784506	0.12	0.178744
89	chr12	45234574	['ANO6']	0.12	0.42265	0		0.12	0.42265
90	chr12	46473707	['SLC38A4-AS1']	0.12	0.42265	0	0.851961	0.11	0.446527
91	chr12	52044051	['NR4A1']	0.11	0.42265	0		0.11	0.42265
92	chr12	67042212	['GRIP1']	0.1	0.42265	0		0.1	0.42265
93	chr12	79071377	['SYT1']	0.12	0.42265	0	0.42265	0.12	0.437769
94	chr12	79136379	['SYT1']	0.12	0.42265	0		0.12	0.42265
95	chr12	82724101	['TMTC2']	0.11	0.42265	0		0.11	0.42265
96	chr12	89368156		0.11	0.464519	-0.02	0.42265	0.12	0.42265
97	chr12	95243553	['VEZT']	0.13	0.42265	0		0.13	0.42265
98	chr12	95285238	['VEZT']	0.14	0.0184588	0.07	0.241902	0.11	0.0922188
99	chr12	107433958	['ABTB3']	0.14	0.42265	0.01	0.42265	0.13	0.448392
100	chr12	108840431	['SSH1']	0.1	0.42265	-0.02	0.42265	0.1	0.42265
101	chr12	110020782	['ANKRD13A']	0.11	0.42265	0.02	0.42265	0.09	0.502372
102	chr12	111406251	['SH2B3']	0.11	0.42265	0		0.11	0.42265
103	chr12	119671200	['PRKAB1']	0.1	0.42265	0		0.1	0.42265
104	chr12	133082746	['ZNF140']	0.1	0.42265	0	0.649439	0.08	0.478138
105	chr13	18205718	['FAM230C']	0.2	0.0701627	-0.02	0.42265	0.2	0.0701627
106	chr13	35085507	['NBEA']	0.11	0.42265	0.02	0.42265	0.09	0.522148
107	chr13	75780456	['LMO7']	0.18	0.297575	0		0.18	0.297575
108	chr13	75789768	['LMO7']	0.1	0.42265	0		0.1	0.42265
109	chr13	75848102	['LMO7']	0.1	0.42265	0		0.1	0.42265
110	chr13	77610048	['SCEL']	0.18	0.42265	-0.01	0.42265	0.18	0.42265
111	chr14	23645315	['DHRS2']	0.15	0.42265	0		0.15	0.42265
112	chr14	59406799		0.11	0.296519	0.02	0.225403	0.11	0.283997
113	chr14	73193941	['PSEN1']	0.11	0.190666	0		0.11	0.190666
114	chr14	85557377	['FLRT2']	0.12	0.364428	0		0.12	0.364428
115	chr14	88593762	['ZC3H14']	0.12	0.42265	0		0.12	0.42265
116	chr14	100932630	['MEG8', 'MIR493HG']	0.11	0.42265	0.01	0.42265	0.1	0.476832
117	chr14	100932633	['MEG8', 'MIR493HG']	0.1	0.42265	0		0.1	0.42265
118	chr14	103495890	['MARK3']	0.1	0.42265	0		0.1	0.42265
119	chr14	103659723	['KLC1']	0.1	0.42265	0		0.1	0.42265
120	chr15	50209014	['SLC27A2']	0.1	0.185578	-0.01	0.42265	0.1	0.185578
121	chr15	52037572	['MAPK6']	0.1	0.500747	0		0.11	0.42265
122	chr15	52203458	['CERNA1', 'MYO5C']	0.11	0.166584	0.02	0.661481	0.06	0.790029
123	chr15	63828211	['HERC1']	0.11	0.42265	0.03	0.199359	0.08	0.632365
124	chr15	64157759	['PPIB']	0.12	0.0788934	0.04	0.183503	0.13	0.035792
125	chr15	64157761	['PPIB']	0.12	0.0756911	0.04	0.183503	0.13	0.0421494
126	chr15	71181105	['THSD4', 'THSD4-AS1']	0.1	0.29986	0		0.1	0.29986
127	chr15	71631824	['THSD4']	0.13	0.42265	0		0.13	0.42265
128	chr15	85004670	['PDE8A']	0.14	0.42265	0		0.14	0.42265
129	chr15	85467602	['AKAP13']	0.12	0.110642	-0.03	0.404505	0.13	0.110642
130	chr15	88638176	['ISG20']	0.26	0.303854	0		0.26	0.303854
131	chr15	89125231	['ABHD2']	0.11	0.42265	0.03	0.188497	0.08	0.641004
132	chr15	90874362	['FURIN']	0.12	0.42265	-0.04	0.199359	0.12	0.42265
133	chr15	91924826	['SLCO3A1']	0.1	0.42265	0		0.1	0.42265
134	chr16	12570214	['SNX29']	0.14	0.42265	0		0.14	0.42265
135	chr16	12573509	['SNX29']	0.13	0.311153	0		0.13	0.311153
136	chr16	14237806	['MRTFB']	0.12	0.183988	0		0.12	0.183988
137	chr16	30767591	['RNF40']	0.11	0.42265	0		0.11	0.42265
138	chr16	31042238	['STX4']	0.18	0.42265	-0.04	0.183503	0.18	0.42265
139	chr16	31376860	['ITGAX']	0.12	0.42265	0		0.12	0.42265
140	chr16	31459829	['ARMC5']	0.13	0.42265	0		0.13	0.42265
141	chr16	54931308	['IRX5']	0.11	0.42265	0		0.11	0.42265
142	chr16	70334073	['DDX19A-DT', 'DDX19B']	0.14	0.156942	0.01	0.923262	0.12	0.177321
143	chr16	84759143	['USP10']	0.17	0.217653	0.01	0.947449	0.12	0.342917
144	chr17	3036550	['RAP1GAP2']	0.11	0.42265	0.01	0.42265	0.1	0.449284
145	chr17	4015173	['ZZEF1']	0.12	0.42265	0		0.12	0.42265
146	chr17	5181109	['ZNF594']	0.13	0.279779	0		0.17	0.220136
147	chr17	17702544	['RAI1']	0.11	0.134162	0		0.11	0.134162
148	chr17	18736630		0.16	0.116822	0		0.18	0.103994
149	chr17	20404111		0.11	0.208522	0		0.12	0.184912
150	chr17	29293379	['NUFIP2']	0.11	0.2245	0.08	0.0441526	0.08	0.368046
151	chr17	31280974	['NF1', 'OMG']	0.1	0.42265	0		0.1	0.42265
152	chr17	43213201	['TMEM106A']	0.13	0.42265	-0.01	0.42265	0.13	0.42265
153	chr17	47570671	['NPEPPS']	0.11	0.42265	-0.02	0.42265	0.11	0.42265
154	chr17	64750528	['ARHGAP27P1-BPTFP1-KPNA2P3', 'KPNA2P3']	0.13	0.112514	0		0.13	0.112514
155	chr17	66424757	['PRKCA']	0.12	0.475968	0.03	0.225403	0.12	0.454532
156	chr17	66567097	['PRKCA']	0.1	0.42265	-0.01	1	0.09	0.480221
157	chr17	75748950	['ITGB4']	0.15	0.100056	0.06	0.00275863	0.09	0.244444
158	chr17	78691039	['CYTH1']	0.12	0.42265	0		0.12	0.42265
159	chr17_GL000205v2_random	56082		0.13	0.42265	0		0.13	0.42265
160	chr17_KI270907v1_alt	87701		0.13	0.0134237	0.03	0.937166	0.1	0.0445292
161	chr17_KI270907v1_alt	87718		0.13	0.00995947	0.02	0.133583	0.1	0.031442
162	chr18	5244137	['LINC00667']	0.1	0.42265	0.01	0.42265	0.09	0.509609
163	chr18	7937534	['PTPRM']	0.1	0.42265	0		0.1	0.42265
164	chr18	7999865	['PTPRM']	0.11	0.42265	0.02	0.42265	0.09	0.56661
165	chr18	22171711	['GATA6']	0.17	0.42265	0	1	0.16	0.446043
166	chr18	36067189	['RPRD1A']	0.11	0.147177	0.02	0.866089	0.11	0.134147
167	chr18	54883681	['RAB27B']	0.12	0.42265	0		0.12	0.42265
168	chr18	58055924	['NEDD4L']	0.11	0.42265	0.02	0.19171	0.09	0.532311
169	chr18	58255944	['NEDD4L']	0.1	0.42265	0.02	0.42265	0.08	0.496247
170	chr18	58871779	['ZNF532']	0.12	0.42265	0		0.12	0.42265
171	chr19	1587127	['MBD3']	0.1	0.281615	0.02	0.42265	0.09	0.223952
172	chr19	6532441	['TNFSF9']	0.12	0.000729661	0.02	0.305052	0.09	0.0177646
173	chr19	16840887	['SIN3B']	0.11	0.42265	0		0.11	0.42265
174	chr19	18143982	['MAST3']	0.12	0.42265	0		0.12	0.42265
175	chr19	18928242	['DDX49']	0.13	0.42265	0		0.13	0.42265
176	chr19	24115975	['ZNF254']	0.12	0.42265	0		0.12	0.42265
177	chr19	34472588		0.1	0.335589	0		0.1	0.335589
178	chr19	38290803	['SPINT2']	0.1	0.42265	0.02	0.42265	0.08	0.516723
179	chr19	40734126	['ITPKC']	0.1	0.42265	0		0.1	0.42265
180	chr19	47610362	['BICRA']	0.13	0.42265	0		0.13	0.42265
181	chr19	52301585	['ZNF480']	0.1	0.42265	0		0.1	0.42265
182	chr19	57394199	['ZNF548']	0.14	0.42265	0		0.14	0.42265
183	chr19	57820838	['ZNF587B']	0.17	0.00266492	0.02	1	0.13	0.0162058
184	chr19	57820844	['ZNF587B']	0.17	0.00278829	0.05	0.225403	0.12	0.02077
185	chr19	58367733	['ZNF837']	0.11	0.42265	0		0.11	0.42265
186	chr2	28757779	['PPP1CB']	0.1	0.479509	0.02	0.42265	0.09	0.523309
187	chr2	30252103	['LBH']	0.11	0.42265	0		0.11	0.42265
188	chr2	39481847	['MAP4K3-DT']	0.12	0.42265	0		0.12	0.42265
189	chr2	42177541	['EML4']	0.11	0.42265	0		0.11	0.42265
190	chr2	72300307	['EXOC6B']	0.1	0.509609	-0.01	0.42265	0.11	0.42265
191	chr2	108536785	['LIMS1']	0.11	0.42265	0		0.11	0.42265
192	chr2	113343947	['LINC02966']	0.12	0.42265	0.02	0.42265	0.1	0.509609
193	chr2	132425177	['GPR39']	0.11	0.42265	0	0.883807	0.09	0.514838
194	chr2	152445594	['FMNL2']	0.12	0.308883	0.04	0.285064	0.07	0.541967
195	chr2	161168694	['TANK']	0.11	0.42265	0		0.11	0.42265
196	chr2	161196263	['TANK']	0.15	0.247488	0		0.15	0.247488
197	chr2	176277533	['MTX2']	0.11	0.313181	0.03	0.42265	0.08	0.426149
198	chr2	178426483	['CHROMR']	0.12	0.280026	0.04	0.266847	0.06	0.472696
199	chr2	181482410	['ITGA4']	0.1	0.0132591	0.03	0.50418	0.06	0.124085
200	chr2	191364906	['MYO1B']	0.1	0.42265	0		0.1	0.42265
201	chr2	191869319	['CAVIN2-AS1']	0.12	0.42265	0.03	0.42265	0.09	0.462015
202	chr2	191881977	['CAVIN2-AS1', 'DNAJB1P1']	0.13	0.286254	-0.02	0.42265	0.13	0.286254
203	chr2	200341296	['SPATS2L']	0.11	0.42265	0		0.11	0.42265
204	chr2	201219177	['CASP10']	0.11	0.42265	0		0.11	0.42265
205	chr2	229788746	['TRIP12']	0.16	0.094698	-0.01	0.59922	0.19	0.0775724
206	chr2	230799710	['CAB39']	0.1	0.42265	0		0.1	0.42265
207	chr2	240385457		0.13	0.0852922	0.01	0.923214	0.12	0.0409276
208	chr2	241653640	['ATG4B']	0.14	0.225403	0		0.14	0.225403
209	chr20	5180139	['CDS2']	0.12	0.246311	0		0.12	0.246311
210	chr20	5923169	['CHGB']	0.1	0.204413	0.01	0.42265	0.09	0.289254
211	chr20	9070428	['PLCB4']	0.12	0.42265	0		0.12	0.42265
212	chr20	9275415	['PLCB4']	0.1	0.42265	0		0.1	0.42265
213	chr20	9349186	['PLCB4']	0.11	0.42265	0		0.11	0.42265
214	chr20	9475902	['PLCB4']	0.11	0.42265	0		0.11	0.42265
215	chr20	10620835	['SLX4IP']	0.11	0.42265	0		0.11	0.42265
216	chr20	19973853	['RIN2']	0.13	0.42265	-0.02	0.42265	0.13	0.42265
217	chr20	36890590	['SAMHD1', 'TLDC2']	0.1	0.304122	0	0.883807	0.13	0.256712
218	chr20	57712801		0.12	0.42265	0		0.12	0.42265
219	chr20	58446858	['VAPB']	0.11	0.225403	0		0.11	0.225403
220	chr20	62890522	['DIDO1']	0.12	0.327173	0		0.12	0.327173
221	chr21	8253059		0.44	0.00405251	0.29	0.0505106	0.16	0.113995
222	chr21	39665892	['B3GALT5']	0.1	0.42265	0		0.1	0.42265
223	chr21	42291551	['ABCG1']	0.11	0.42265	0	0.518519	0.11	0.437769
224	chr22	15855030	['NBEAP3', 'TOMM40P2']	0.16	0.107415	-0.04	0.212274	0.16	0.107415
225	chr22	17090567	['IL17RA']	0.1	0.42265	0		0.1	0.42265
226	chr22	32269638	['CPSF1P1', 'SLC5A4-AS1']	0.11	0.42265	0		0.11	0.42265
227	chr22	42565260	['RN7SKP80', 'RRP7BP', 'SERHL2']	0.1	0.172438	0		0.13	0.11069
228	chr3	9951201	['PRRT3', 'PRRT3-AS1']	0.11	0.42265	0		0.11	0.42265
229	chr3	23821492	['UBE2E1']	0.1	0.42265	0.01	0.42265	0.09	0.485747
230	chr3	30676356	['TGFBR2']	0.11	0.42265	0		0.11	0.42265
231	chr3	33320015	['FBXL2']	0.11	0.468248	0		0.12	0.42265
232	chr3	53811625	['CACNA1D']	0.1	0.449284	0		0.11	0.42265
233	chr3	58129258	['FLNB']	0.11	0.42265	0		0.11	0.42265
234	chr3	104271367		0.14	0.42265	0		0.14	0.42265
235	chr3	104306592		0.14	0.42265	0		0.14	0.42265
236	chr3	105560034	['ALCAM']	0.1	0.183988	0.01	0.42265	0.09	0.222415
237	chr3	111927130	['PHLDB2']	0.12	0.506439	0.02	0.42265	0.11	0.506439
238	chr3	113652470	['USF3']	0.1	0.20251	0	0.89474	0.12	0.162647
239	chr3	138647676		0.12	0.42265	0		0.12	0.42265
240	chr3	142618855	['PLS1']	0.13	0.42265	0		0.13	0.42265
241	chr3	149493436	['TM4SF4']	0.11	0.42265	0		0.11	0.42265
242	chr3	152429874	['MBNL1']	0.1	0.470128	0		0.11	0.42265
243	chr3	169788133	['MYNN']	0.11	0.285382	0		0.12	0.265555
244	chr3	172131037	['FNDC3B']	0.12	0.42265	0	0.851961	0.11	0.459498
245	chr3	185428839	['MAP3K13']	0.14	0.42265	0		0.14	0.42265
246	chr3	185962536	['NMRAL2P']	0.13	0.42265	0		0.13	0.42265
247	chr3	186072592	['ETV5']	0.12	0.0689569	0.04	0.42265	0.09	0.0913715
248	chr3	188424307	['LPP']	0.11	0.42265	-0.02	0.42265	0.11	0.42265
249	chr4	677964	['MYL5']	0.11	0.231769	0		0.11	0.231769
250	chr4	20742110	['KCNIP4', 'PACRGL']	0.1	0.42265	0.02	0.42265	0.08	0.514838
251	chr4	25749888	['SEL1L3']	0.12	0.515636	-0.02	0.42265	0.14	0.42265
252	chr4	41615307	['LIMCH1']	0.11	0.42265	0.01	0.42265	0.1	0.445353
253	chr4	77032212	['SEPTIN11']	0.12	0.308517	0		0.12	0.308517
254	chr4	87103792	['AFF1']	0.14	0.342675	0		0.14	0.342675
255	chr4	94653409	['PDLIM5']	0.15	0.42265	-0.01	0.42265	0.15	0.42265
256	chr4	94903765	['BMPR1B']	0.13	0.42265	0.01	0.42265	0.12	0.506439
257	chr4	95067846	['BMPR1B']	0.13	0.269703	0.02	0.59922	0.09	0.378531
258	chr4	95118649	['BMPR1B']	0.15	0.42265	0		0.15	0.42265
259	chr4	95118756	['BMPR1B']	0.1	0.484893	0		0.11	0.42265
260	chr4	95177045	['UNC5C']	0.11	0.42265	0		0.11	0.42265
261	chr4	101286219	['PPP3CA']	0.1	0.234306	0.01	0.42265	0.13	0.176085
262	chr4	125315697	['FAT4']	0.12	0.42265	-0.02	0.42265	0.12	0.42265
263	chr4	128468894	['LINC02615']	0.12	0.42265	0.03	0.207882	0.09	0.545446
264	chr4	139972372	['MAML3']	0.1	0.123967	-0.01	0.797171	0.09	0.140429
265	chr4	139972375	['MAML3']	0.1	0.123967	-0.01	0.797171	0.09	0.140429
266	chr4	142080830	['INPP4B']	0.13	0.204413	0.01	0.42265	0.12	0.226878
267	chr4	142204787	['INPP4B']	0.12	0.0399333	0.01	0.608318	0.1	0.0441137
268	chr4	143337062	['GAB1']	0.13	0.42265	0		0.13	0.42265
269	chr4	168836228	['PALLD']	0.1	0.358433	0		0.11	0.328683
270	chr4	169152679	['SH3RF1']	0.1	0.42265	0		0.1	0.42265
271	chr5	6671546	['SRD5A1']	0.1	0.334126	0		0.11	0.315414
272	chr5	14324981	['TRIO']	0.1	0.42265	0		0.1	0.42265
273	chr5	14509402	['TRIO']	0.12	0.42265	0	0.797171	0.11	0.474396
274	chr5	31214174	['CDH6']	0.11	0.42265	-0.02	0.308914	0.1	0.431714
275	chr5	40777340	['PRKAA1']	0.12	0.317032	0	0.42265	0.12	0.317032
276	chr5	55422507	['MTREX']	0.12	0.348714	0.02	0.42265	0.1	0.387671
277	chr5	55471711	['PLPP1']	0.11	0.42265	0		0.11	0.42265
278	chr5	57239500	['GPBP1']	0.11	0.42265	0		0.11	0.42265
279	chr5	71640002	['MCCC2']	0.11	0.313181	0.01	0.42265	0.1	0.387569
280	chr5	73049838	['FCHO2']	0.1	0.42265	0		0.1	0.42265
281	chr5	73712678	['ARHGEF28']	0.1	0.42265	0.02	0.42265	0.08	0.557637
282	chr5	73783525	['ARHGEF28']	0.11	0.284573	0		0.11	0.284573
283	chr5	79661551	['TENT2']	0.11	0.42265	0.01	0.42265	0.1	0.525101
284	chr5	86475876		0.13	0.202231	0.04	0.256689	0.09	0.30659
285	chr5	88284175	['TMEM161B-DT']	0.13	0.19889	0		0.13	0.19889
286	chr5	93490421	['NR2F1-AS1']	0.14	0.0139495	0.06	0.542095	0.08	0.289834
287	chr5	93490424	['NR2F1-AS1']	0.13	0.0539268	-0.01	0.42265	0.15	0.0574879
288	chr5	115898104	['AP3S1']	0.13	0.222222	0		0.13	0.222222
289	chr5	128195227		0.11	0.42265	0		0.11	0.42265
290	chr5	134389946	['UBE2B']	0.11	0.42265	0		0.11	0.42265
291	chr5	142805367	['ARHGAP26']	0.14	0.287898	0		0.14	0.287898
292	chr5	142950029	['ARHGAP26']	0.1	0.42265	0.04	0.311153	0.06	0.611361
293	chr5	142996058	['ARHGAP26']	0.1	0.42265	0		0.1	0.42265
294	chr5	146025080	['SH3RF2']	0.12	0.42265	0		0.12	0.42265
295	chr5	149515131	['CSNK1A1']	0.16	0.216163	0	0.685598	0.15	0.255894
296	chr5	149515138	['CSNK1A1']	0.17	0.0926071	0	0.685598	0.16	0.101448
297	chr5	151493262		0.12	0.42265	0.02	0.42265	0.1	0.493525
298	chr5	151662542	['SPARC']	0.12	0.249521	0.01	0.42265	0.11	0.258961
299	chr5	156406591	['SGCD']	0.12	0.411953	0.01	0.42265	0.13	0.341833
300	chr6	7108610	['RREB1']	0.13	0.42265	0		0.13	0.42265
301	chr6	7240909	['RREB1']	0.11	0.274155	0		0.11	0.274155
302	chr6	16724947	['ATXN1']	0.1	0.272899	0.04	0.19171	0.1	0.28989
303	chr6	22197976	['CASC15']	0.11	0.406827	0.02	0.42265	0.1	0.381613
304	chr6	85614072	['SYNCRIP']	0.11	0.42265	0		0.11	0.42265
305	chr6	121441761	['GJA1']	0.11	0.260105	0		0.11	0.260105
306	chr6	125259772	['HDDC2', 'TPD52L1']	0.13	0.119393	0.04	0.17146	0.11	0.143527
307	chr6	135429055	['AHI1']	0.11	0.42265	0		0.11	0.42265
308	chr6	160158628	['SLC22A1']	0.12	0.42265	0		0.12	0.42265
309	chr6_GL000252v2_alt	2528249		0.2	0.00464086	0.01	0.42265	0.23	0.00961431
310	chr7	4770429	['FOXK1']	0.15	0.0425298	0.04	0.42265	0.16	0.08499
311	chr7	8084973	['GLCCI1']	0.14	0.42265	0		0.14	0.42265
312	chr7	16683281	['BZW2']	0.1	0.42265	0		0.1	0.42265
313	chr7	17341673	['AHR']	0.15	0.298803	0.03	0.42265	0.15	0.318319
314	chr7	17342863	['AHR']	0.11	0.225403	0		0.11	0.225403
315	chr7	35899345	['SEPTIN7']	0.12	0.42265	0		0.12	0.42265
316	chr7	36357258	['MATCAP2']	0.12	0.42265	-0.02	0.42265	0.12	0.42265
317	chr7	43966375	['POLR2J4']	0.13	0.42265	0		0.13	0.42265
318	chr7	56081729	['PHKG1']	0.1	0.289802	0.05	0.291082	0.08	0.368073
319	chr7	73831427	['CLDN4']	0.13	0.488643	0		0.14	0.42265
320	chr7	92686317	['CDK6']	0.11	0.308615	0		0.12	0.269703
321	chr7	95231483	['PPP1R9A']	0.12	0.42265	0		0.12	0.42265
322	chr7	95539734	['ASB4']	0.14	0.238887	0.01	0.42265	0.14	0.225778
323	chr7	107193758	['HBP1']	0.1	0.42265	0		0.1	0.42265
324	chr7	109641917		0.13	0.42265	0.01	0.42265	0.12	0.459498
325	chr7	112332152	['ZNF277', 'ZNF277-AS1']	0.12	0.42265	0.02	0.42265	0.1	0.509609
326	chr7	112459385	['IFRD1']	0.15	0.42265	0.05	0.42265	0.1	0.606075
327	chr7	116886473	['CAPZA2']	0.11	0.42265	0		0.11	0.42265
328	chr7	127350654	['ZNF800']	0.12	0.209944	0.02	0.199359	0.1	0.244907
329	chr7	128588086		0.11	0.42265	0		0.11	0.42265
330	chr7	138513552	['TRIM24']	0.11	0.42265	0		0.11	0.42265
331	chr7	138521477	['TRIM24']	0.1	0.207882	0		0.1	0.207882
332	chr8	17519621	['SLC7A2']	0.1	0.42265	0		0.1	0.42265
333	chr8	30597812	['GTF2E2']	0.15	0.42265	0		0.15	0.42265
334	chr8	32712355	['NRG1']	0.12	0.42265	0		0.12	0.42265
335	chr8	32727351	['NRG1']	0.15	0.42265	0.02	0.42265	0.13	0.493525
336	chr8	32759041	['NRG1']	0.12	0.459498	0.01	0.42265	0.12	0.486447
337	chr8	37844712	['ADGRA2', 'BRF2']	0.11	0.42265	0		0.11	0.42265
338	chr8	39010361	['ADAM9']	0.1	0.42265	0		0.1	0.42265
339	chr8	39092409	['ADAM9']	0.13	0.42265	0		0.13	0.42265
340	chr8	53896231	['RGS20']	0.12	0.243321	0		0.12	0.243321
341	chr8	56071248	['RPS20']	0.17	0.488643	0	0.733239	0.17	0.518974
342	chr8	86428197	['WWP1']	0.14	0.42265	0		0.14	0.42265
343	chr8	89382110		0.13	0.548485	-0.01	0.42265	0.16	0.42265
344	chr8	105913345	['ZFPM2-AS1']	0.11	0.304113	0	1	0.12	0.270792
345	chr8	108232649	['EIF3E']	0.16	0.42265	0		0.16	0.42265
346	chr8	109575685	['SYBU']	0.11	0.42265	0		0.11	0.42265
347	chr8	109968271	['KCNV1']	0.15	0.190092	-0.01	0.634852	0.14	0.19889
348	chr8	118056001	['EXT1']	0.13	0.174233	0	0.797171	0.13	0.179074
349	chr8	125242673	['NSMCE2']	0.1	0.42265	0		0.1	0.42265
350	chr8	130108617	['ASAP1']	0.1	0.42265	0	0.685598	0.09	0.581315
351	chr8	132821361	['PHF20L1']	0.11	0.42265	0		0.11	0.42265
352	chr8	140691896	['PTK2']	0.1	0.42265	0		0.1	0.42265
353	chr8	140947156	['PTK2']	0.12	0.162928	0		0.16	0.0750604
354	chr9	19291514	['DENND4C']	0.1	0.42265	0		0.1	0.42265
355	chr9	34400953	['FAM219A']	0.22	0.42265	0		0.22	0.42265
356	chr9	36221723	['CLTA', 'GNE']	0.11	0.42265	0		0.11	0.42265
357	chr9	40109229		0.2	0.00214123	-0.02	0.685598	0.22	0.000419202
358	chr9	40109230		0.18	0.000659913	-0.02	0.685598	0.19	0.00062658
359	chr9	40109231		0.2	0.0211402	-0.02	0.501635	0.23	0.000373609
360	chr9	40998715	['FRG1HP']	0.11	0.42265	-0.01	0.42265	0.11	0.42265
361	chr9	41029420	['FRG1HP', 'PGM5P2']	0.12	0.338685	-0.02	0.42265	0.12	0.338685
362	chr9	60971157		0.11	0.102765	0.02	0.42265	0.09	0.121117
363	chr9	67175055	['CNTNAP3P2']	0.12	0.265023	0		0.12	0.265023
364	chr9	111642935	['DNAJC25', 'DNAJC25-GNG10']	0.1	0.42265	0.02	0.42265	0.08	0.540871
365	chr9	114504404	['WHRN']	0.12	0.42265	0		0.12	0.42265
366	chr9	124671567	['MIR181A2HG', 'NR6A1']	0.1	0.42265	0.01	0.42265	0.09	0.513742
367	chr9	128421921	['CERCAM']	0.11	0.42265	-0.02	0.42265	0.11	0.42265
368	chr9	129509572	['LINC00963']	0.12	0.442956	0	0.42265	0.13	0.432657
369	chr9	137606385	['ARRDC1']	0.11	0.480221	0		0.12	0.42265
370	chrX	16723232	['SYAP1']	0.1	0.37275	0.01	0.42265	0.09	0.42433
371	chrX	17412617	['NHS']	0.11	0.269976	0	0.716883	0.11	0.260287
372	chrX	17633722	['NHS']	0.11	0.42265	0		0.11	0.42265
373	chrX	17745189	['SCML1']	0.18	0.0748711	0.11	0.167387	0.08	0.337007
374	chrX	17745191	['SCML1']	0.19	0.0478204	0.09	0.189958	0.09	0.274704
375	chrX	68829576	['EFNB1']	0.13	0.42265	0		0.13	0.42265
376	chrX	78118877	['PGK1']	0.13	0.219844	0		0.13	0.219844
377	chrX	108154018	['ATG4A']	0.15	0.42265	0.02	0.183503	0.13	0.469312
378	chrX	108649511	['COL4A5']	0.11	0.42265	0		0.11	0.42265
379	chrX	136875198	['RBMX']	0.13	0.193897	0.06	0.44601	0.07	0.44685
380	chrX	155124269	['MTCP1']	0.11	0.42265	0		0.11	0.42265

### Sheet: Table S1B - Table S1B. THUMPD3 
Table S1B. THUMPD3 dependent transcripts: raw values (low confidence targets).
	chrom	position	WT -BL (1)	WT -BL (2)	WT -BL (3)	WT +BL (1)	WT +BL (2)	WT +BL (3)	∆D3 -BL (1)	∆D3 -BL (2)	∆D3 -BL (3)	∆D3 +BL (1)	∆D3 +BL (2)	∆D3 +BL (3)
0	chr1	17260705	0	0	0	0	0	0.29	0	0	0	0	0.02	0
1	chr1	21484686	0	0.03	0	0.09	0.03	0.22	0	0	0	0	0	0
2	chr1	21484703	0	0	0	0.09	0.03	0.22	0	0	0	0	0.06	0
3	chr1	22921154	0	0	0	0	0.23	0	0	0	0	0	0	0
4	chr1	26123145	0	0	0	0	0.31	0.05	0	0	0.03	0	0	0
5	chr1	36059575	0	0	0	0.53	0	0	0	0	0	0	0	0
6	chr1	36093333	0	0	0	0.16	0	0.11	0	0	0	0	0	0
7	chr1	39052528	0	0	0	0	0	0.28	0	0	0	0	0	0
8	chr1	39481429	0	0	0	0	0	0.28	0	0	0	0	0	0
9	chr1	44818204	0	0.04	0	0.12	0.29	0	0	0	0.03	0	0.02	0
10	chr1	61134092	0	0	0	0	0	0.28	0	0	0	0	0	0
11	chr1	62162842	0	0	0	0	0.3	0	0.03	0	0	0	0.03	0
12	chr1	63953974	0	0	0	0	0	0.33	0	0	0	0	0	0
13	chr1	63980312	0	0	0	0	0.3	0	0	0	0	0.04	0	0
14	chr1	66125868	0	0	0	0	0.22	0	0	0.07	0	0	0	0
15	chr1	66160491	0	0	0	0.4	0	0	0	0	0	0	0	0
16	chr1	66351555	0	0	0	0.21	0	0.23	0	0	0	0	0	0
17	chr1	75135960	0	0	0	0	0.38	0	0	0	0	0	0	0
18	chr1	88798832	0	0	0	0	0	0.24	0	0	0	0	0	0
19	chr1	108637345	0	0	0	0	0.29	0	0	0	0	0	0	0
20	chr1	110210706	0	0	0	0	0	0.24	0.03	0.03	0	0	0	0
21	chr1	113403110	0	0	0	0.33	0	0	0	0	0	0	0	0
22	chr1	113811919	0	0	0	0	0.22	0	0	0	0	0	0	0
23	chr1	148522671	0	0.08	0.01	0.02	0.19	0.09	0	0	0	0	0	0
24	chr1	157135988	0	0	0	0.3	0.05	0	0	0	0	0	0	0
25	chr1	174470353	0	0	0	0	0.25	0	0	0	0	0	0	0
26	chr1	178168067	0	0	0	0	0.05	0.21	0	0	0	0	0	0
27	chr1	186894523	0	0	0	0	0	0.22	0.03	0	0	0	0	0
28	chr1	200133208	0	0	0	0	0.28	0	0	0	0	0	0	0
29	chr1	202107449	0	0	0.07	0	0	0.32	0	0	0	0	0	0
30	chr1	207364096	0	0	0	0.05	0	0.26	0	0	0	0	0.02	0
31	chr1	214335145	0	0	0	0	0.24	0	0	0	0	0	0	0
32	chr1	219260316	0	0	0	0.14	0.4	0	0	0	0	0	0	0
33	chr1	219260331	0	0	0	0	0.36	0	0	0	0	0	0	0
34	chr1	220697344	0	0	0	0	0	0.33	0	0	0	0	0	0
35	chr1	224158707	0	0	0	0.35	0	0	0	0	0	0	0	0
36	chr1	227091228	0.04	0	0	0	0.43	0	0	0	0	0	0	0
37	chr1	231268075	0	0	0	0.14	0	0.32	0	0	0	0	0	0
38	chr1	231694649	0	0	0	0	0.18	0	0	0	0	0	0	0
39	chr10	151327	0	0	0	0.4	0.03	0.15	0	0	0	0	0	0
40	chr10	4956811	0	0	0	0	0.17	0.24	0	0	0	0	0.08	0
41	chr10	24588388	0	0	0	0.21	0	0.07	0	0	0	0	0	0
42	chr10	34811776	0	0	0	0	0.25	0	0	0	0	0	0	0
43	chr10	37259361	0	0	0	0.27	0.03	0	0	0	0	0.04	0.02	0
44	chr10	37357884	0	0	0	0	0	0.22	0	0	0	0	0	0
45	chr10	41885966	0.06	0	0	0.06	0.26	0.05	0	0.04	0	0.03	0	0.02
46	chr10	61987103	0	0	0	0	0	0.32	0	0	0	0	0	0
47	chr10	70212449	0	0	0	0	0.27	0	0	0	0	0	0	0
48	chr10	73785737	0	0	0	0	0.12	0.36	0.01	0	0	0	0	0
49	chr10	75593806	0	0	0	0	0	0.27	0	0	0	0	0	0.08
50	chr10	88892650	0	0	0	0	0	0.24	0	0	0	0	0	0
51	chr10	89402953	0	0.05	0	0.07	0.2	0.15	0	0.05	0	0.04	0	0
52	chr10	89402963	0	0.04	0	0.08	0.2	0.1	0	0.05	0	0	0	0.05
53	chr10	91824545	0	0	0	0.14	0	0.16	0	0	0	0	0.05	0
54	chr10	99791680	0	0	0	0	0.44	0	0	0	0	0	0	0.03
55	chr10	102423284	0.1	0	0	0	0.19	0.2	0	0.1	0.03	0.12	0	0.13
56	chr10	103912314	0	0	0	0	0.24	0	0	0	0	0	0	0
57	chr10	104024975	0	0	0	0.48	0	0	0	0	0	0	0	0
58	chr10	120908157	0	0.05	0	0	0.29	0	0	0	0	0	0	0
59	chr10	124921838	0	0	0	0	0.16	0	0	0	0	0	0	0.03
60	chr10	132163292	0	0	0	0	0	0.31	0	0	0	0	0	0
61	chr11	18333961	0	0	0	0.29	0.04	0	0.07	0	0	0	0	0
62	chr11	19933496	0	0	0	0	0	0.29	0	0	0	0	0	0
63	chr11	19933506	0	0	0	0	0	0.29	0	0	0	0	0	0
64	chr11	28767634	0	0	0	0	0	0.36	0.01	0	0	0	0	0
65	chr11	34313474	0	0	0	0	0.29	0	0	0	0	0	0	0
66	chr11	47227873	0	0	0	0.33	0	0	0	0	0	0	0	0
67	chr11	58589199	0	0	0.03	0	0	0.4	0	0	0	0	0	0
68	chr11	65447305	0	0	0	0.05	0	0.32	0	0.03	0	0	0	0
69	chr11	65549622	0	0	0	0.11	0.12	0.17	0	0	0	0	0	0
70	chr11	68504620	0	0	0	0	0	0.35	0	0	0	0	0	0.05
71	chr11	69352043	0	0.03	0	0.1	0.11	0.15	0.04	0	0	0	0.03	0
72	chr11	75349390	0	0	0.07	0.04	0.42	0	0	0	0	0.04	0.14	0
73	chr11	83163678	0	0	0	0.14	0	0.17	0	0	0	0.08	0	0.03
74	chr11	86834051	0	0	0	0	0.08	0.2	0	0	0	0	0	0
75	chr11	94498585	0	0	0	0.09	0	0.27	0	0	0	0	0.06	0
76	chr11	113329686	0	0	0	0	0.23	0	0	0.08	0	0	0	0
77	chr11_KI270832v1_alt	87252	0	0	0	0	0.29	0	0	0	0	0	0	0
78	chr12	6950746	0	0	0	0	0	0.23	0	0	0	0	0	0
79	chr12	13205688	0	0	0	0.29	0	0	0	0	0	0	0	0
80	chr12	19191009	0	0	0	0.26	0	0	0	0	0	0.03	0	0
81	chr12	19230808	0	0	0	0.45	0	0	0	0	0	0	0	0.06
82	chr12	25196596	0.09	0	0.03	0.32	0.05	0.06	0	0	0	0	0.06	0.04
83	chr12	27540528	0	0	0	0	0	0.29	0	0	0	0.04	0	0
84	chr12	32237726	0.04	0	0	0.05	0.21	0.06	0	0	0.04	0	0.04	0
85	chr12	32360477	0	0	0	0	0	0.28	0	0	0	0	0	0
86	chr12	40745358	0.11	0	0.03	0.08	0.15	0.23	0.03	0.08	0.07	0.02	0	0.18
87	chr12	40867037	0	0	0	0.26	0	0	0	0	0	0	0	0
88	chr12	42459256	0.03	0.08	0.01	0.05	0.15	0.19	0.05	0.09	0.02	0.06	0.05	0.03
89	chr12	45234574	0	0	0	0	0	0.38	0	0	0	0	0	0
90	chr12	46473707	0	0	0	0	0.5	0	0.04	0	0	0	0	0.03
91	chr12	52044051	0	0	0	0.3	0	0	0	0	0	0	0	0
92	chr12	67042212	0	0	0	0	0	0.24	0	0	0	0	0	0
93	chr12	79071377	0	0	0	0	0.26	0	0	0	0	0	0	0.01
94	chr12	79136379	0	0	0	0.41	0	0	0	0	0	0	0	0
95	chr12	82724101	0	0	0	0	0	0.38	0	0	0	0	0	0
96	chr12	89368156	0.04	0	0	0	0	0.39	0	0	0.04	0	0	0
97	chr12	95243553	0	0	0	0	0	0.3	0	0	0	0	0	0
98	chr12	95285238	0	0.06	0.04	0.23	0.18	0.13	0	0	0	0.06	0	0.14
99	chr12	107433958	0	0	0	0	0	0.31	0	0	0	0.02	0	0
100	chr12	108840431	0	0	0	0	0	0.2	0	0	0.05	0	0	0
101	chr12	110020782	0	0	0	0.27	0	0	0	0	0	0.05	0	0
102	chr12	111406251	0	0	0	0	0.19	0	0	0	0	0	0	0
103	chr12	119671200	0	0	0	0	0	0.24	0	0	0	0	0	0
104	chr12	133082746	0	0	0	0	0.3	0	0	0.09	0	0	0.04	0
105	chr13	18205718	0	0	0	0.17	0.32	0.13	0	0	0.03	0	0	0
106	chr13	35085507	0	0	0	0.4	0	0	0	0	0	0	0	0.09
107	chr13	75780456	0	0	0	0	0.43	0.11	0	0	0	0	0	0
108	chr13	75789768	0	0	0	0	0	0.21	0	0	0	0	0	0
109	chr13	75848102	0	0	0	0.4	0	0	0	0	0	0	0	0
110	chr13	77610048	0	0	0	0.56	0	0	0.02	0	0	0	0	0
111	chr14	23645315	0	0	0	0	0	0.33	0	0	0	0	0	0
112	chr14	59406799	0	0.03	0.04	0.04	0.25	0.06	0	0	0	0.02	0	0.04
113	chr14	73193941	0	0	0	0	0.17	0.13	0	0	0	0	0	0
114	chr14	85557377	0	0	0	0	0.03	0.28	0	0	0	0	0	0
115	chr14	88593762	0	0	0	0.42	0	0	0	0	0	0	0	0
116	chr14	100932630	0	0	0	0	0.23	0	0	0	0	0.03	0	0
117	chr14	100932633	0	0	0	0	0.23	0	0	0	0	0	0	0
118	chr14	103495890	0	0	0	0.29	0	0	0	0	0	0	0	0
119	chr14	103659723	0	0	0	0	0	0.25	0	0	0	0	0	0
120	chr15	50209014	0	0	0	0.15	0	0.13	0	0	0.04	0	0	0
121	chr15	52037572	0.04	0	0	0	0	0.22	0	0	0	0	0	0
122	chr15	52203458	0	0.04	0	0.05	0.09	0.22	0.09	0	0.04	0	0	0.27
123	chr15	63828211	0	0	0	0	0.23	0	0	0	0	0	0.04	0.06
124	chr15	64157759	0.12	0.03	0	0.19	0.1	0.2	0	0	0	0	0.05	0.05
125	chr15	64157761	0.12	0.03	0	0.21	0.1	0.2	0	0	0	0	0.05	0.05
126	chr15	71181105	0	0	0	0.24	0.06	0	0	0	0	0	0	0
127	chr15	71631824	0	0	0	0.31	0	0	0	0	0	0	0	0
128	chr15	85004670	0	0	0	0	0	0.32	0	0	0	0	0	0
129	chr15	85467602	0	0.06	0	0.2	0.06	0.26	0.06	0.1	0	0	0	0.06
130	chr15	88638176	0	0	0	0	0.5	0.12	0	0	0	0	0	0
131	chr15	89125231	0	0	0	0	0	0.2	0	0	0	0	0.04	0.05
132	chr15	90874362	0	0	0	0	0	0.29	0.06	0	0.04	0	0	0
133	chr15	91924826	0	0	0	0.34	0	0	0	0	0	0	0	0
134	chr16	12570214	0	0	0	0	0.3	0	0	0	0	0	0	0
135	chr16	12573509	0	0	0	0	0.06	0.27	0	0	0	0	0	0
136	chr16	14237806	0	0	0	0	0.15	0.14	0	0	0	0	0	0
137	chr16	30767591	0	0	0	0	0.3	0	0	0	0	0	0	0
138	chr16	31042238	0	0	0	0	0	0.43	0.06	0	0.06	0	0	0
139	chr16	31376860	0	0	0	0.24	0	0	0	0	0	0	0	0
140	chr16	31459829	0	0	0	0	0	0.28	0	0	0	0	0	0
141	chr16	54931308	0	0	0	0.38	0	0	0	0	0	0	0	0
142	chr16	70334073	0.07	0	0.04	0.26	0.2	0.05	0.06	0	0.07	0.06	0	0.08
143	chr16	84759143	0	0.03	0	0.1	0.05	0.32	0.11	0.06	0	0.04	0	0.12
144	chr17	3036550	0	0	0	0	0	0.3	0	0	0	0	0	0.02
145	chr17	4015173	0	0	0	0	0	0.38	0	0	0	0	0	0
146	chr17	5181109	0	0	0.09	0.08	0.07	0.37	0	0	0	0	0	0
147	chr17	17702544	0	0	0	0.19	0.12	0.03	0	0	0	0	0	0
148	chr17	18736630	0	0.06	0	0.22	0.23	0.05	0	0	0	0	0	0
149	chr17	20404111	0.03	0	0	0.18	0.16	0	0	0	0	0	0	0
150	chr17	29293379	0.07	0.05	0	0.04	0.27	0.15	0	0	0	0.11	0.06	0.06
151	chr17	31280974	0	0	0	0.24	0	0	0	0	0	0	0	0
152	chr17	43213201	0	0	0	0.37	0	0	0	0	0.03	0	0	0
153	chr17	47570671	0	0	0	0	0	0.26	0	0.08	0	0	0	0
154	chr17	64750528	0	0	0	0.26	0.1	0.09	0	0	0	0	0	0
155	chr17	66424757	0.05	0.06	0	0.42	0.04	0	0	0	0	0	0.06	0.03
156	chr17	66567097	0	0	0	0	0	0.29	0	0	0.04	0.04	0	0
157	chr17	75748950	0	0	0	0.06	0.14	0.23	0	0	0	0.06	0.07	0.06
158	chr17	78691039	0	0	0	0.32	0	0	0	0	0	0	0	0
159	chr17_GL000205v2_random	56082	0	0	0	0	0.37	0	0	0	0	0	0	0
160	chr17_KI270907v1_alt	87701	0	0.07	0.03	0.18	0.16	0.18	0.09	0	0.07	0.05	0	0.1
161	chr17_KI270907v1_alt	87718	0	0.05	0.04	0.15	0.12	0.19	0.05	0.06	0.07	0.05	0.05	0.04
162	chr18	5244137	0	0	0	0.25	0	0	0	0	0	0.05	0	0
163	chr18	7937534	0	0	0	0	0	0.24	0	0	0	0	0	0
164	chr18	7999865	0	0	0	0	0	0.26	0	0	0	0.08	0	0
165	chr18	22171711	0	0	0	0	0	0.34	0	0.02	0	0	0.02	0
166	chr18	36067189	0.08	0	0.05	0.07	0.21	0.12	0.04	0.04	0	0	0	0.1
167	chr18	54883681	0	0	0	0	0.35	0	0	0	0	0	0	0
168	chr18	58055924	0	0	0	0	0.28	0	0	0	0	0.04	0.03	0
169	chr18	58255944	0	0	0	0.29	0	0	0	0	0	0	0	0.05
170	chr18	58871779	0	0	0	0.29	0	0	0	0	0	0	0	0
171	chr19	1587127	0.08	0	0	0.05	0.06	0.24	0	0	0	0	0.03	0
172	chr19	6532441	0	0	0	0.13	0.12	0.12	0	0.02	0	0.05	0	0.03
173	chr19	16840887	0	0	0	0	0	0.27	0	0	0	0	0	0
174	chr19	18143982	0	0	0	0	0	0.36	0	0	0	0	0	0
175	chr19	18928242	0	0	0	0	0	0.28	0	0	0	0	0	0
176	chr19	24115975	0	0	0	0	0	0.21	0	0	0	0	0	0
177	chr19	34472588	0	0	0	0.3	0	0.05	0	0	0	0	0	0
178	chr19	38290803	0	0	0	0	0	0.28	0	0	0	0.06	0	0
179	chr19	40734126	0	0	0	0.3	0	0	0	0	0	0	0	0
180	chr19	47610362	0	0	0	0	0	0.3	0	0	0	0	0	0
181	chr19	52301585	0	0	0	0.25	0	0	0	0	0	0	0	0
182	chr19	57394199	0	0	0	0.5	0	0	0	0	0	0	0	0
183	chr19	57820838	0	0.03	0	0.21	0.15	0.18	0	0	0.13	0.09	0	0.04
184	chr19	57820844	0	0	0	0.18	0.15	0.17	0	0	0	0.08	0	0.04
185	chr19	58367733	0	0	0	0	0.24	0	0	0	0	0	0	0
186	chr2	28757779	0.03	0	0	0.22	0	0	0	0	0	0.05	0	0
187	chr2	30252103	0	0	0	0	0.29	0	0	0	0	0	0	0
188	chr2	39481847	0	0	0	0.32	0	0	0	0	0	0	0	0
189	chr2	42177541	0	0	0	0	0	0.36	0	0	0	0	0	0
190	chr2	72300307	0	0	0.04	0	0.2	0	0	0.03	0	0	0	0
191	chr2	108536785	0	0	0	0	0.18	0	0	0	0	0	0	0
192	chr2	113343947	0	0	0	0	0	0.3	0	0	0	0	0	0.06
193	chr2	132425177	0	0	0	0	0.19	0	0	0.05	0	0	0	0.04
194	chr2	152445594	0.03	0	0.07	0	0.3	0.15	0.06	0	0	0.17	0.05	0.03
195	chr2	161168694	0	0	0	0	0	0.3	0	0	0	0	0	0
196	chr2	161196263	0	0	0	0.27	0	0.11	0	0	0	0	0	0
197	chr2	176277533	0	0	0	0	0.05	0.23	0	0	0	0.07	0	0
198	chr2	178426483	0	0	0	0	0.33	0.1	0	0	0.04	0	0.08	0.09
199	chr2	181482410	0	0	0	0.12	0.08	0.11	0	0.05	0	0	0.09	0.03
200	chr2	191364906	0	0	0	0	0	0.24	0	0	0	0	0	0
201	chr2	191869319	0	0	0	0.62	0	0	0	0	0	0.06	0	0
202	chr2	191881977	0	0	0	0.1	0.35	0	0.05	0	0	0	0	0
203	chr2	200341296	0	0	0	0.32	0	0	0	0	0	0	0	0
204	chr2	201219177	0	0	0	0	0	0.33	0	0	0	0	0	0
205	chr2	229788746	0.04	0.07	0	0.1	0.18	0.29	0	0.11	0	0	0.04	0
206	chr2	230799710	0	0	0	0.33	0	0	0	0	0	0	0	0
207	chr2	240385457	0	0	0.13	0.12	0.21	0.17	0	0.07	0.1	0.04	0.07	0.07
208	chr2	241653640	0	0	0	0.24	0.12	0	0	0	0	0	0	0
209	chr20	5180139	0	0	0	0.07	0	0.17	0	0	0	0	0	0
210	chr20	5923169	0	0	0	0.1	0	0.16	0	0	0	0	0.06	0
211	chr20	9070428	0	0	0	0.23	0	0	0	0	0	0	0	0
212	chr20	9275415	0	0	0	0.23	0	0	0	0	0	0	0	0
213	chr20	9349186	0	0	0	0	0	0.28	0	0	0	0	0	0
214	chr20	9475902	0	0	0	0.25	0	0	0	0	0	0	0	0
215	chr20	10620835	0	0	0	0	0	0.34	0	0	0	0	0	0
216	chr20	19973853	0	0	0	0	0.35	0	0	0	0.04	0	0	0
217	chr20	36890590	0.05	0	0.05	0.32	0.08	0.05	0.04	0	0	0	0.05	0
218	chr20	57712801	0	0	0	0	0	0.31	0	0	0	0	0	0
219	chr20	58446858	0	0	0	0.11	0	0.22	0	0	0	0	0	0
220	chr20	62890522	0	0	0	0.05	0.27	0	0	0	0	0	0	0
221	chr21	8253059	0.03	0.04	0.06	0.47	0.39	0.5	0.02	0.02	0	0.16	0.34	0.37
222	chr21	39665892	0	0	0	0	0.46	0	0	0	0	0	0	0
223	chr21	42291551	0	0	0	0.26	0	0	0.01	0	0.01	0	0.01	0
224	chr22	15855030	0	0	0	0.11	0.08	0.25	0.04	0.07	0	0	0	0
225	chr22	17090567	0	0	0	0	0	0.21	0	0	0	0	0	0
226	chr22	32269638	0	0	0	0.21	0	0	0	0	0	0	0	0
227	chr22	42565260	0.06	0	0.04	0.1	0.06	0.21	0	0	0	0	0	0
228	chr3	9951201	0	0	0	0	0	0.23	0	0	0	0	0	0
229	chr3	23821492	0	0	0	0	0	0.2	0	0	0	0	0	0.03
230	chr3	30676356	0	0	0	0.46	0	0	0	0	0	0	0	0
231	chr3	33320015	0	0	0.03	0	0	0.27	0	0	0	0	0	0
232	chr3	53811625	0.02	0	0	0.3	0	0	0	0	0	0	0	0
233	chr3	58129258	0	0	0	0	0.22	0	0	0	0	0	0	0
234	chr3	104271367	0	0	0	0.42	0	0	0	0	0	0	0	0
235	chr3	104306592	0	0	0	0	0.33	0	0	0	0	0	0	0
236	chr3	105560034	0	0	0	0	0.15	0.14	0	0	0	0	0	0.04
237	chr3	111927130	0	0	0.06	0	0.31	0	0	0	0	0	0.06	0
238	chr3	113652470	0.05	0	0.05	0.15	0.21	0.03	0.04	0	0.03	0	0	0.06
239	chr3	138647676	0	0	0	0	0	0.25	0	0	0	0	0	0
240	chr3	142618855	0	0	0	0	0	0.33	0	0	0	0	0	0
241	chr3	149493436	0	0	0	0	0.26	0	0	0	0	0	0	0
242	chr3	152429874	0.03	0	0	0	0.26	0	0	0	0	0	0	0
243	chr3	169788133	0	0	0.02	0.09	0	0.26	0	0	0	0	0	0
244	chr3	172131037	0	0	0	0	0	0.33	0	0	0.04	0	0.03	0
245	chr3	185428839	0	0	0	0.38	0	0	0	0	0	0	0	0
246	chr3	185962536	0	0	0	0	0.28	0	0	0	0	0	0	0
247	chr3	186072592	0	0	0.02	0.2	0.19	0.07	0	0	0	0.1	0	0
248	chr3	188424307	0	0	0	0	0	0.21	0	0	0.08	0	0	0
249	chr4	677964	0	0	0	0.08	0	0.17	0	0	0	0	0	0
250	chr4	20742110	0	0	0	0	0	0.19	0	0	0	0	0	0.04
251	chr4	25749888	0.07	0	0	0.33	0	0	0	0.06	0	0	0	0
252	chr4	41615307	0	0	0	0.35	0	0	0	0	0	0.02	0	0
253	chr4	77032212	0	0	0	0	0.08	0.35	0	0	0	0	0	0
254	chr4	87103792	0	0	0	0.33	0	0.05	0	0	0	0	0	0
255	chr4	94653409	0	0	0	0	0	0.36	0	0	0.04	0	0	0
256	chr4	94903765	0	0	0	0	0	0.31	0	0	0	0	0	0.06
257	chr4	95067846	0	0	0	0.33	0	0.11	0	0	0.04	0.11	0	0
258	chr4	95118649	0	0	0	0	0	0.4	0	0	0	0	0	0
259	chr4	95118756	0.04	0	0	0.27	0	0	0	0	0	0	0	0
260	chr4	95177045	0	0	0	0	0	0.21	0	0	0	0	0	0
261	chr4	101286219	0	0.04	0.06	0.06	0.26	0.09	0	0	0	0	0	0.03
262	chr4	125315697	0	0	0	0	0	0.35	0	0	0.05	0	0	0
263	chr4	128468894	0	0	0	0	0	0.29	0	0	0	0.05	0.03	0
264	chr4	139972372	0	0	0.04	0.03	0.15	0.13	0	0.04	0.04	0	0.06	0
265	chr4	139972375	0	0	0.04	0.03	0.15	0.13	0	0.04	0.04	0	0.06	0
266	chr4	142080830	0	0	0	0.15	0	0.24	0	0	0	0	0.03	0
267	chr4	142204787	0.03	0.02	0	0.13	0.21	0.11	0.03	0	0.04	0.04	0	0.07
268	chr4	143337062	0	0	0	0	0.27	0	0	0	0	0	0	0
269	chr4	168836228	0.02	0	0	0.04	0	0.22	0	0	0	0	0	0
270	chr4	169152679	0	0	0	0	0	0.22	0	0	0	0	0	0
271	chr5	6671546	0	0	0.02	0.33	0	0.07	0	0	0	0	0	0
272	chr5	14324981	0	0	0	0.24	0	0	0	0	0	0	0	0
273	chr5	14509402	0	0	0	0	0.24	0	0.02	0	0	0	0	0.03
274	chr5	31214174	0	0	0	0.86	0	0	0	0.03	0.04	0	0	0.02
275	chr5	40777340	0	0	0	0.05	0.24	0	0.06	0	0	0	0	0
276	chr5	55422507	0	0	0	0.36	0	0.05	0	0	0	0.04	0	0
277	chr5	55471711	0	0	0	0	0.28	0	0	0	0	0	0	0
278	chr5	57239500	0	0	0	0	0.22	0	0	0	0	0	0	0
279	chr5	71640002	0	0	0	0.05	0.23	0	0	0	0	0.05	0	0
280	chr5	73049838	0	0	0	0.19	0	0	0	0	0	0	0	0
281	chr5	73712678	0	0	0	0	0	0.24	0	0	0	0	0	0.07
282	chr5	73783525	0	0	0	0	0.31	0.09	0	0	0	0	0	0
283	chr5	79661551	0	0	0	0	0	0.26	0	0	0	0	0.06	0
284	chr5	86475876	0	0	0	0.1	0.27	0.03	0	0	0	0.03	0.08	0
285	chr5	88284175	0	0	0	0.26	0.05	0.07	0	0	0	0	0	0
286	chr5	93490421	0	0.06	0	0.12	0.2	0.14	0.05	0	0	0	0	0.19
287	chr5	93490424	0	0.05	0	0.11	0.12	0.23	0	0	0.03	0	0	0
288	chr5	115898104	0	0	0	0.05	0.25	0.05	0	0	0	0	0	0
289	chr5	128195227	0	0	0	0	0.27	0	0	0	0	0	0	0
290	chr5	134389946	0	0	0	0.3	0	0	0	0	0	0	0	0
291	chr5	142805367	0	0	0	0.09	0.32	0	0	0	0	0	0	0
292	chr5	142950029	0	0	0	0.28	0	0	0	0	0	0.02	0.09	0
293	chr5	142996058	0	0	0	0	0	0.33	0	0	0	0	0	0
294	chr5	146025080	0	0	0	0.32	0	0	0	0	0	0	0	0
295	chr5	149515131	0	0	0	0	0.31	0.17	0	0	0.03	0	0.06	0
296	chr5	149515138	0	0	0	0.06	0.24	0.21	0	0	0.03	0	0.06	0
297	chr5	151493262	0	0	0	0	0	0.3	0	0	0	0	0.05	0
298	chr5	151662542	0	0	0	0.1	0.25	0	0	0	0	0	0.01	0
299	chr5	156406591	0.03	0	0.06	0.32	0	0.07	0	0	0	0.03	0	0
300	chr6	7108610	0	0	0	0	0	0.4	0	0	0	0	0	0
301	chr6	7240909	0	0	0	0.08	0.25	0	0	0	0	0	0	0
302	chr6	16724947	0.03	0.06	0.04	0.08	0.23	0.06	0	0	0	0.06	0	0.08
303	chr6	22197976	0	0.06	0	0.05	0	0.18	0	0	0	0	0	0.05
304	chr6	85614072	0	0	0	0	0.25	0	0	0	0	0	0	0
305	chr6	121441761	0	0	0	0.08	0	0.22	0	0	0	0	0	0
306	chr6	125259772	0.03	0.07	0.06	0.29	0.12	0.15	0.03	0	0.05	0.08	0.03	0.1
307	chr6	135429055	0	0	0	0.26	0	0	0	0	0	0	0	0
308	chr6	160158628	0	0	0	0.32	0	0	0	0	0	0	0	0
309	chr6_GL000252v2_alt	2528249	0.07	0	0.06	0.18	0.25	0.25	0	0	0	0	0	0.01
310	chr7	4770429	0.03	0	0.11	0.18	0.27	0.14	0	0	0	0	0	0.15
311	chr7	8084973	0	0	0	0.47	0	0	0	0	0	0	0	0
312	chr7	16683281	0	0	0	0	0	0.32	0	0	0	0	0	0
313	chr7	17341673	0.09	0	0	0	0.35	0.16	0	0	0	0.11	0	0
314	chr7	17342863	0	0	0	0.1	0	0.2	0	0	0	0	0	0
315	chr7	35899345	0	0	0	0.22	0	0	0	0	0	0	0	0
316	chr7	36357258	0	0	0	0.33	0	0	0	0.04	0	0	0	0
317	chr7	43966375	0	0	0	0.29	0	0	0	0	0	0	0	0
318	chr7	56081729	0	0	0.09	0.26	0.04	0.08	0	0	0	0	0.11	0.03
319	chr7	73831427	0.05	0	0	0	0	0.32	0	0	0	0	0	0
320	chr7	92686317	0	0.03	0	0.07	0.21	0	0	0	0	0	0	0
321	chr7	95231483	0	0	0	0	0.27	0	0	0	0	0	0	0
322	chr7	95539734	0	0.04	0	0	0.17	0.3	0	0	0	0	0	0.02
323	chr7	107193758	0	0	0	0	0	0.19	0	0	0	0	0	0
324	chr7	109641917	0	0	0	0.44	0	0	0	0	0	0.04	0	0
325	chr7	112332152	0	0	0	0	0	0.25	0	0	0	0	0.05	0
326	chr7	112459385	0	0	0	0.32	0	0	0	0	0	0.12	0	0
327	chr7	116886473	0	0	0	0	0.27	0	0	0	0	0	0	0
328	chr7	127350654	0	0	0	0.29	0	0.17	0	0	0	0.03	0.02	0
329	chr7	128588086	0	0	0	0	0.26	0	0	0	0	0	0	0
330	chr7	138513552	0	0	0	0.26	0	0	0	0	0	0	0	0
331	chr7	138521477	0	0	0	0.2	0	0.12	0	0	0	0	0	0
332	chr8	17519621	0	0	0	0.29	0	0	0	0	0	0	0	0
333	chr8	30597812	0	0	0	0	0	0.32	0	0	0	0	0	0
334	chr8	32712355	0	0	0	0.33	0	0	0	0	0	0	0	0
335	chr8	32727351	0	0	0	0.42	0	0	0	0	0	0	0	0.07
336	chr8	32759041	0	0	0.03	0.33	0	0	0	0	0	0	0	0.05
337	chr8	37844712	0	0	0	0	0	0.43	0	0	0	0	0	0
338	chr8	39010361	0	0	0	0.27	0	0	0	0	0	0	0	0
339	chr8	39092409	0	0	0	0.32	0	0	0	0	0	0	0	0
340	chr8	53896231	0	0	0	0	0.11	0.26	0	0	0	0	0	0
341	chr8	56071248	0.05	0	0	0	0	0.32	0	0	0.04	0.07	0	0
342	chr8	86428197	0	0	0	0.4	0	0	0	0	0	0	0	0
343	chr8	89382110	0	0	0.11	0.4	0	0	0.03	0	0	0	0	0
344	chr8	105913345	0.1	0.06	0	0.15	0.38	0.04	0	0.08	0.04	0.07	0	0.05
345	chr8	108232649	0	0	0	0	0.35	0	0	0	0	0	0	0
346	chr8	109575685	0	0	0	0.45	0	0	0	0	0	0	0	0
347	chr8	109968271	0	0.09	0.03	0.11	0.3	0.09	0.04	0.02	0.1	0.04	0.04	0.04
348	chr8	118056001	0.03	0	0	0.06	0.11	0.29	0	0.06	0	0	0	0.04
349	chr8	125242673	0	0	0	0	0.19	0	0	0	0	0	0	0
350	chr8	130108617	0	0	0	0	0.18	0	0	0	0.03	0	0.06	0
351	chr8	132821361	0	0	0	0	0.24	0	0	0	0	0	0	0
352	chr8	140691896	0	0	0	0	0.29	0	0	0	0	0	0	0
353	chr8	140947156	0.04	0.12	0	0.14	0.23	0.08	0	0	0	0	0	0
354	chr9	19291514	0	0	0	0	0	0.2	0	0	0	0	0	0
355	chr9	34400953	0	0	0	0	0	0.47	0	0	0	0	0	0
356	chr9	36221723	0	0	0	0	0	0.27	0	0	0	0	0	0
357	chr9	40109229	0.03	0	0.06	0.21	0.23	0.24	0	0.08	0	0	0.04	0
358	chr9	40109230	0.03	0	0.03	0.21	0.17	0.21	0	0.08	0	0	0.04	0
359	chr9	40109231	0.12	0	0.03	0.24	0.22	0.27	0.05	0.08	0	0.03	0.04	0
360	chr9	40998715	0	0	0	0	0	0.27	0.04	0	0	0	0	0
361	chr9	41029420	0	0	0	0	0.04	0.25	0	0	0.06	0	0	0
362	chr9	60971157	0	0	0	0.18	0.06	0.08	0	0	0	0	0.05	0
363	chr9	67175055	0	0	0	0.23	0.08	0	0	0	0	0	0	0
364	chr9	111642935	0	0	0	0	0.23	0	0	0	0	0	0.06	0
365	chr9	114504404	0	0	0	0	0	0.4	0	0	0	0	0	0
366	chr9	124671567	0	0	0	0	0	0.24	0	0	0	0	0.05	0
367	chr9	128421921	0	0	0	0	0.19	0	0	0	0.04	0	0	0
368	chr9	129509572	0	0	0.02	0	0	0.39	0	0	0	0	0	0.01
369	chr9	137606385	0.04	0	0	0	0.29	0	0	0	0	0	0	0
370	chrX	16723232	0	0	0	0	0.02	0.22	0	0	0	0	0.03	0
371	chrX	17412617	0	0.06	0.08	0.12	0.29	0.05	0	0	0.09	0.04	0.07	0.02
372	chrX	17633722	0	0	0	0	0.21	0	0	0	0	0	0	0
373	chrX	17745189	0.02	0.09	0	0.35	0.26	0.12	0	0.05	0.03	0.14	0.25	0.05
374	chrX	17745191	0.02	0.09	0	0.35	0.25	0.15	0	0.05	0.06	0.14	0.25	0.05
375	chrX	68829576	0	0	0	0	0.23	0	0	0	0	0	0	0
376	chrX	78118877	0	0	0	0.1	0.02	0.27	0	0	0	0	0	0
377	chrX	108154018	0	0	0	0	0.35	0	0	0	0	0	0.02	0.02
378	chrX	108649511	0	0	0	0	0.24	0	0	0	0	0	0	0
379	chrX	136875198	0	0.12	0.02	0.32	0.09	0.13	0.09	0	0	0.06	0	0.23
380	chrX	155124269	0	0	0	0	0	0.24	0	0	0	0	0	0
