## Supplementary material for "PhOxi-seq detects enzyme-dependent m^2^G in multiple RNA types": Table S2

### Sheet: Export Summary
	Sheet Name	Title	Legend
	Table S2A
		Table S2A. THUMPD3 dependent transcripts: processed values (high confidence targets).	For each target chromosome number (chrom), genome coordinate (position) and gene name from Ensemble reference genome meta data (gene_name) are specified. Difference in error rate is determined by subtracting proportions of sequencing errors of condition A from condition B (conditions specified in every column). P-values are quantified for each target where possible.
	Table S2B
		Table S2B. THUMPD3 dependent transcripts: raw values (high confidence targets).	Raw values (sequencing error rates) for each condition and each replicate within condition are provided.

### Sheet: Table S2A - Table S2A. THUMPD3 
Table S2A. THUMPD3 dependent transcripts: processed values (high confidence targets).
				WT: +BL minus -BL		∆D3: +BL minus -BL		+BL: WT minus ∆D3
	chrom	position	gene_name	Difference in error rate	p value	Difference in error rate	p value	Difference in error rate	p value
0	chr1	21484686	['NBPF3']	0.1	0.203725	0		0.11	0.180663
1	chr1	21484703	['NBPF3']	0.11	0.180663	0.01	0.42265	0.1	0.232456
2	chr1	44818204		0.12	0.27898	0	0.797171	0.12	0.261869
3	chr1	157135988	['ETV3']	0.11	0.335589	0		0.11	0.335589
4	chr1	174470353	['RABGAP1L']	0.13	0.42265	0		0.13	0.42265
5	chr1	207364096	['CD55']	0.13	0.324007	0.01	0.42265	0.12	0.348623
6	chr1	227091228	['CDC42BPA']	0.11	0.460403	0		0.13	0.42265
7	chr10	41885966		0.1	0.266693	0.01	0.846485	0.09	0.258079
8	chr10	70212449	['PPA1']	0.13	0.42265	0		0.13	0.42265
9	chr10	89402953	['IFIT1', 'LIPA']	0.13	0.0653665	0	0.883807	0.13	0.0657003
10	chr11	69352043		0.1	0.00607939	0	0.851961	0.1	0.00607939
11	chr12	19230808	['PLEKHA5']	0.18	0.42265	0.02	0.42265	0.16	0.478138
12	chr12	32237726	['BICD1']	0.1	0.207953	0	1	0.1	0.207953
13	chr12	42459256	['PPHLN1', 'PRICKLE1']	0.12	0.150489	0	0.784506	0.12	0.178744
14	chr12	89368156		0.11	0.464519	-0.02	0.42265	0.12	0.42265
15	chr12	95243553	['VEZT']	0.13	0.42265	0		0.13	0.42265
16	chr12	107433958	['ABTB3']	0.14	0.42265	0.01	0.42265	0.13	0.448392
17	chr13	18205718	['FAM230C']	0.2	0.0701627	-0.02	0.42265	0.2	0.0701627
18	chr13	75780456	['LMO7']	0.18	0.297575	0		0.18	0.297575
19	chr15	52203458	['CERNA1', 'MYO5C']	0.11	0.166584	0.02	0.661481	0.06	0.790029
20	chr15	85467602	['AKAP13']	0.12	0.110642	-0.03	0.404505	0.13	0.110642
21	chr16	14237806	['MRTFB']	0.12	0.183988	0		0.12	0.183988
22	chr16	84759143	['USP10']	0.17	0.217653	0.01	0.947449	0.12	0.342917
23	chr17	5181109	['ZNF594']	0.13	0.279779	0		0.17	0.220136
24	chr17	64750528	['ARHGAP27P1-BPTFP1-KPNA2P3', 'KPNA2P3']	0.13	0.112514	0		0.13	0.112514
25	chr17	75748950	['ITGB4']	0.15	0.100056	0.06	0.00275863	0.09	0.244444
26	chr17_KI270907v1_alt	87701		0.13	0.0134237	0.03	0.937166	0.1	0.0445292
27	chr19	1587127	['MBD3']	0.1	0.281615	0.02	0.42265	0.09	0.223952
28	chr19	57820838	['ZNF587B']	0.17	0.00266492	0.02	1	0.13	0.0162058
29	chr2	152445594	['FMNL2']	0.12	0.308883	0.04	0.285064	0.07	0.541967
30	chr2	161196263	['TANK']	0.15	0.247488	0		0.15	0.247488
31	chr2	191881977	['CAVIN2-AS1', 'DNAJB1P1']	0.13	0.286254	-0.02	0.42265	0.13	0.286254
32	chr2	229788746	['TRIP12']	0.16	0.094698	-0.01	0.59922	0.19	0.0775724
33	chr2	240385457		0.13	0.0852922	0.01	0.923214	0.12	0.0409276
34	chr20	19973853	['RIN2']	0.13	0.42265	-0.02	0.42265	0.13	0.42265
35	chr20	62890522	['DIDO1']	0.12	0.327173	0		0.12	0.327173
36	chr21	8253059		0.44	0.00405251	0.29	0.0505106	0.16	0.113995
37	chr22	42565260	['RN7SKP80', 'RRP7BP', 'SERHL2']	0.1	0.172438	0		0.13	0.11069
38	chr3	113652470	['USF3']	0.1	0.20251	0	0.89474	0.12	0.162647
39	chr4	677964	['MYL5']	0.11	0.231769	0		0.11	0.231769
40	chr4	25749888	['SEL1L3']	0.12	0.515636	-0.02	0.42265	0.14	0.42265
41	chr4	77032212	['SEPTIN11']	0.12	0.308517	0		0.12	0.308517
42	chr4	94903765	['BMPR1B']	0.13	0.42265	0.01	0.42265	0.12	0.506439
43	chr5	6671546	['SRD5A1']	0.1	0.334126	0		0.11	0.315414
44	chr5	40777340	['PRKAA1']	0.12	0.317032	0	0.42265	0.12	0.317032
45	chr5	55422507	['MTREX']	0.12	0.348714	0.02	0.42265	0.1	0.387671
46	chr5	55471711	['PLPP1']	0.11	0.42265	0		0.11	0.42265
47	chr5	71640002	['MCCC2']	0.11	0.313181	0.01	0.42265	0.1	0.387569
48	chr5	93490421	['NR2F1-AS1']	0.14	0.0139495	0.06	0.542095	0.08	0.289834
49	chr5	115898104	['AP3S1']	0.13	0.222222	0		0.13	0.222222
50	chr5	142805367	['ARHGAP26']	0.14	0.287898	0		0.14	0.287898
51	chr5	156406591	['SGCD']	0.12	0.411953	0.01	0.42265	0.13	0.341833
52	chr6	22197976	['CASC15']	0.11	0.406827	0.02	0.42265	0.1	0.381613
53	chr6	125259772	['HDDC2', 'TPD52L1']	0.13	0.119393	0.04	0.17146	0.11	0.143527
54	chr7	17341673	['AHR']	0.15	0.298803	0.03	0.42265	0.15	0.318319
55	chr7	92686317	['CDK6']	0.11	0.308615	0		0.12	0.269703
56	chr7	109641917		0.13	0.42265	0.01	0.42265	0.12	0.459498
57	chr7	112332152	['ZNF277', 'ZNF277-AS1']	0.12	0.42265	0.02	0.42265	0.1	0.509609
58	chr8	118056001	['EXT1']	0.13	0.174233	0	0.797171	0.13	0.179074
59	chr9	40109229		0.2	0.00214123	-0.02	0.685598	0.22	0.000419202
60	chr9	40109231		0.2	0.0211402	-0.02	0.501635	0.23	0.000373609
61	chrX	17745191	['SCML1']	0.19	0.0478204	0.09	0.189958	0.09	0.274704

### Sheet: Table S2B - Table S2B. THUMPD3 
Table S2B. THUMPD3 dependent transcripts: raw values (high confidence targets).
	chrom	position	WT -BL (1)	WT -BL (2)	WT -BL (3)	WT +BL (1)	WT +BL (2)	WT +BL (3)	∆D3 -BL (1)	∆D3 -BL (2)	∆D3 -BL (3)	∆D3 +BL (1)	∆D3 +BL (2)	∆D3 +BL (3)
0	chr1	21484686	0	0.03	0	0.09	0.03	0.22	0	0	0	0	0	0
1	chr1	21484703	0	0	0	0.09	0.03	0.22	0	0	0	0	0.06	0
2	chr1	44818204	0	0.04	0	0.12	0.29	0	0	0	0.03	0	0.02	0
3	chr1	157135988	0	0	0	0.3	0.05	0	0	0	0	0	0	0
4	chr1	174470353	0	0	0	0	0.25	0	0	0	0	0	0	0
5	chr1	207364096	0	0	0	0.05	0	0.26	0	0	0	0	0.02	0
6	chr1	227091228	0.04	0	0	0	0.43	0	0	0	0	0	0	0
7	chr10	41885966	0.06	0	0	0.06	0.26	0.05	0	0.04	0	0.03	0	0.02
8	chr10	70212449	0	0	0	0	0.27	0	0	0	0	0	0	0
9	chr10	89402953	0	0.05	0	0.07	0.2	0.15	0	0.05	0	0.04	0	0
10	chr11	69352043	0	0.03	0	0.1	0.11	0.15	0.04	0	0	0	0.03	0
11	chr12	19230808	0	0	0	0.45	0	0	0	0	0	0	0	0.06
12	chr12	32237726	0.04	0	0	0.05	0.21	0.06	0	0	0.04	0	0.04	0
13	chr12	42459256	0.03	0.08	0.01	0.05	0.15	0.19	0.05	0.09	0.02	0.06	0.05	0.03
14	chr12	89368156	0.04	0	0	0	0	0.39	0	0	0.04	0	0	0
15	chr12	95243553	0	0	0	0	0	0.3	0	0	0	0	0	0
16	chr12	107433958	0	0	0	0	0	0.31	0	0	0	0.02	0	0
17	chr13	18205718	0	0	0	0.17	0.32	0.13	0	0	0.03	0	0	0
18	chr13	75780456	0	0	0	0	0.43	0.11	0	0	0	0	0	0
19	chr15	52203458	0	0.04	0	0.05	0.09	0.22	0.09	0	0.04	0	0	0.27
20	chr15	85467602	0	0.06	0	0.2	0.06	0.26	0.06	0.1	0	0	0	0.06
21	chr16	14237806	0	0	0	0	0.15	0.14	0	0	0	0	0	0
22	chr16	84759143	0	0.03	0	0.1	0.05	0.32	0.11	0.06	0	0.04	0	0.12
23	chr17	5181109	0	0	0.09	0.08	0.07	0.37	0	0	0	0	0	0
24	chr17	64750528	0	0	0	0.26	0.1	0.09	0	0	0	0	0	0
25	chr17	75748950	0	0	0	0.06	0.14	0.23	0	0	0	0.06	0.07	0.06
26	chr17_KI270907v1_alt	87701	0	0.07	0.03	0.18	0.16	0.18	0.09	0	0.07	0.05	0	0.1
27	chr19	1587127	0.08	0	0	0.05	0.06	0.24	0	0	0	0	0.03	0
28	chr19	57820838	0	0.03	0	0.21	0.15	0.18	0	0	0.13	0.09	0	0.04
29	chr2	152445594	0.03	0	0.07	0	0.3	0.15	0.06	0	0	0.17	0.05	0.03
30	chr2	161196263	0	0	0	0.27	0	0.11	0	0	0	0	0	0
31	chr2	191881977	0	0	0	0.1	0.35	0	0.05	0	0	0	0	0
32	chr2	229788746	0.04	0.07	0	0.1	0.18	0.29	0	0.11	0	0	0.04	0
33	chr2	240385457	0	0	0.13	0.12	0.21	0.17	0	0.07	0.1	0.04	0.07	0.07
34	chr20	19973853	0	0	0	0	0.35	0	0	0	0.04	0	0	0
35	chr20	62890522	0	0	0	0.05	0.27	0	0	0	0	0	0	0
36	chr21	8253059	0.03	0.04	0.06	0.47	0.39	0.5	0.02	0.02	0	0.16	0.34	0.37
37	chr22	42565260	0.06	0	0.04	0.1	0.06	0.21	0	0	0	0	0	0
38	chr3	113652470	0.05	0	0.05	0.15	0.21	0.03	0.04	0	0.03	0	0	0.06
39	chr4	677964	0	0	0	0.08	0	0.17	0	0	0	0	0	0
40	chr4	25749888	0.07	0	0	0.33	0	0	0	0.06	0	0	0	0
41	chr4	77032212	0	0	0	0	0.08	0.35	0	0	0	0	0	0
42	chr4	94903765	0	0	0	0	0	0.31	0	0	0	0	0	0.06
43	chr5	6671546	0	0	0.02	0.33	0	0.07	0	0	0	0	0	0
44	chr5	40777340	0	0	0	0.05	0.24	0	0.06	0	0	0	0	0
45	chr5	55422507	0	0	0	0.36	0	0.05	0	0	0	0.04	0	0
46	chr5	55471711	0	0	0	0	0.28	0	0	0	0	0	0	0
47	chr5	71640002	0	0	0	0.05	0.23	0	0	0	0	0.05	0	0
48	chr5	93490421	0	0.06	0	0.12	0.2	0.14	0.05	0	0	0	0	0.19
49	chr5	115898104	0	0	0	0.05	0.25	0.05	0	0	0	0	0	0
50	chr5	142805367	0	0	0	0.09	0.32	0	0	0	0	0	0	0
51	chr5	156406591	0.03	0	0.06	0.32	0	0.07	0	0	0	0.03	0	0
52	chr6	22197976	0	0.06	0	0.05	0	0.18	0	0	0	0	0	0.05
53	chr6	125259772	0.03	0.07	0.06	0.29	0.12	0.15	0.03	0	0.05	0.08	0.03	0.1
54	chr7	17341673	0.09	0	0	0	0.35	0.16	0	0	0	0.11	0	0
55	chr7	92686317	0	0.03	0	0.07	0.21	0	0	0	0	0	0	0
56	chr7	109641917	0	0	0	0.44	0	0	0	0	0	0.04	0	0
57	chr7	112332152	0	0	0	0	0	0.25	0	0	0	0	0.05	0
58	chr8	118056001	0.03	0	0	0.06	0.11	0.29	0	0.06	0	0	0	0.04
59	chr9	40109229	0.03	0	0.06	0.21	0.23	0.24	0	0.08	0	0	0.04	0
60	chr9	40109231	0.12	0	0.03	0.24	0.22	0.27	0.05	0.08	0	0.03	0.04	0
61	chrX	17745191	0.02	0.09	0	0.35	0.25	0.15	0	0.05	0.06	0.14	0.25	0.05
