## Supplementary material for "PhOxi-seq detects enzyme-dependent m^2^G in multiple RNA types": Table S4

### Sheet: Summary
	Sheet Name	Title	Legend
	Table S4A
		Table S4A. THUMPD3 independent transcripts: processed data (high confidence targets).	For each target chromosome number (chrom), genome coordinate (position) and gene name from Ensemble reference genome meta data (gene_name) are specified. Difference in error rate is determined by subtracting proportions of sequencing errors of condition A from condition B (conditions specified in every column). P-values are quantified for each target where possible.
	Table S4B
		Table S3B. THUMPD3 independent transcripts: raw values (high confidence targets).	Raw values (sequencing error rates) for each condition and each replicate within condition are provided.

### Sheet: Table S4A - Table S4A. THUMPD3 
Table S4A. THUMPD3 independent transcripts: processed data (high confidence targets).
				WT: +BL minus -BL		∆D3: +BL minus -BL		+BL: WT minus ∆D3
	chrom	position	gene_name	Difference in error rate	p value	Difference in error rate	p value	Difference in error rate	p value
0	chr1	2351623	['MORN1']	0.17	0.42265	0		0.17	0.42265
1	chr1	8798200	['RERE']	0.2	0.322768	0		0.2	0.322768
2	chr1	21484686	['NBPF3']	0.1	0.203725	0		0.11	0.180663
3	chr1	21484703	['NBPF3']	0.11	0.180663	0.01	0.42265	0.1	0.232456
4	chr1	44818204		0.12	0.27898	0	0.797171	0.12	0.261869
5	chr1	74748142	['TYW3']	0.1	0.266541	0		0.13	0.183801
6	chr1	75743926	['ACADM', 'DLSTP1']	0.12	0.124787	-0.03	0.42265	0.17	0.066215
7	chr1	96777584	['PTBP2']	0.11	0.315014	-0.03	0.42265	0.14	0.138414
8	chr1	117939501	['WDR3']	0.39	0.317029	0.06	0.420045	0.09	0.170873
9	chr1	144724791	['LSP1P5']	0.11	0.330148	0		0.11	0.330148
10	chr1	147290241	['CHD1L', 'LINC00624']	0.13	0.194746	-0.07	0.824522	0.12	0.315228
11	chr1	149471952		0.14	0.246679	-0.02	0.556705	0.11	0.284969
12	chr1	157135988	['ETV3']	0.11	0.335589	0		0.11	0.335589
13	chr1	174470353	['RABGAP1L']	0.13	0.42265	0		0.13	0.42265
14	chr1	187474092	['LINC01036']	0.18	0.348178	0.03	0.42265	0.15	0.406136
15	chr1	207364096	['CD55']	0.13	0.324007	0.01	0.42265	0.12	0.348623
16	chr1	212012403	['INTS7']	0.11	0.251074	0		0.12	0.230511
17	chr1	227091228	['CDC42BPA']	0.11	0.460403	0		0.13	0.42265
18	chr1	230213237	['GALNT2']	0.19	0.151088	0.14	0.241902	0.05	0.636743
19	chr1	230231211	['GALNT2']	0.14	0.0971514	0.05	0.42265	0.11	0.114688
20	chr1	233638422	['KCNK1']	0.1	0.0349404	-0.05	0.507814	0.06	0.151767
21	chr1	234276196	['SLC35F3']	0.11	0.384295	0		0.11	0.384295
22	chr1	246200217	['SMYD3']	0.17	0.190727	-0.03	0.705054	-0.05	0.66599
23	chr1	246879980	['AHCTF1']	0.12	0.42265	0.02	0.42265	0.1	0.581315
24	chr10	21540413	['MLLT10']	0.12	0.254939	0		0.12	0.254939
25	chr10	32102578	['RPS4XP11']	0.14	0.365076	0		0.18	0.272696
26	chr10	41885966		0.1	0.266693	0.01	0.846485	0.09	0.258079
27	chr10	42549258	['ZNF37BP']	0.22	0.203556	0		0.22	0.203556
28	chr10	42549261	['ZNF37BP']	0.24	0.210073	0		0.24	0.210073
29	chr10	46469610		0.11	0.0118657	0		0.12	0.021903
30	chr10	50382046	['SGMS1']	0.1	0.482466	0		0.11	0.42265
31	chr10	68779257	['CCAR1']	0.1	0.301171	-0.04	0.42265	0.13	0.229671
32	chr10	70212449	['PPA1']	0.13	0.42265	0		0.13	0.42265
33	chr10	72799651	['MCU']	0.13	0.349177	0.02	0.42265	0.11	0.398485
34	chr10	77519924	['KCNMA1']	0.12	0.0116056	0.05	0.684298	0.01	0.970858
35	chr10	87366911	['NUTM2D']	0.17	0.0661996	-0.27	0.470444	0.07	0.38305
36	chr10	89402953	['IFIT1', 'LIPA']	0.13	0.0653665	0	0.883807	0.13	0.0657003
37	chr11	453133	['PTDSS2']	0.14	0.384713	0		0.14	0.384713
38	chr11	12856731	['TEAD1']	0.18	0.012861	0.11	0.0985787	0.12	0.0450768
39	chr11	43801770	['HSD17B12']	0.13	0.42265	0		0.13	0.42265
40	chr11	46483105	['AMBRA1']	0.11	0.362588	0		0.16	0.219836
41	chr11	46639618	['ATG13']	0.15	0.331769	0	0.883807	0.11	0.424925
42	chr11	62677238	['UBXN1']	0.14	0.42265	0		0.14	0.42265
43	chr11	69352043		0.1	0.00607939	0	0.851961	0.1	0.00607939
44	chr11	69357267		0.23	0.00370726	-0.04	0.654695	0.11	0.0306833
45	chr11	77607316	['AQP11', 'CLNS1A']	0.12	0.377879	0		0.12	0.377879
46	chr11_KI270927v1_alt	24781		0.15	0.128018	0.02	0.822061	0.04	0.460365
47	chr12	11746952	['ETV6']	0.12	0.42265	0		0.12	0.42265
48	chr12	19230808	['PLEKHA5']	0.18	0.42265	0.02	0.42265	0.16	0.478138
49	chr12	20661798	['PDE3A']	0.13	0.260105	0		0.13	0.260105
50	chr12	20998559	['SLCO1B3-SLCO1B7', 'SLCO1B7']	0.14	0.28817	0.03	0.204413	0.15	0.310114
51	chr12	31083140	['DDX11']	0.17	0.0834196	0.07	0.207882	0.11	0.133687
52	chr12	32237726	['BICD1']	0.1	0.207953	0	1	0.1	0.207953
53	chr12	34024452	['ALG10']	0.19	0.42265	0.04	0.42265	0.15	0.526021
54	chr12	38327167	['ALG10B']	0.17	0.313677	0		0.17	0.313677
55	chr12	42226183	['YAF2']	0.17	0.088227	-0.06	0.0974869	0.15	0.0984327
56	chr12	42362116	['PPHLN1']	0.12	0.317032	0		0.12	0.317032
57	chr12	42459256	['PPHLN1', 'PRICKLE1']	0.12	0.150489	0	0.784506	0.12	0.178744
58	chr12	49492879	['SPATS2']	0.18	0.231955	0		0.2	0.193206
59	chr12	50402674	['LARP4']	0.13	0.279562	0.02	0.42265	0.11	0.361651
60	chr12	62739469	['PPM1H']	0.11	0.336598	0		0.15	0.276177
61	chr12	65215416	['LEMD3']	0.11	0.194112	0		0.11	0.194112
62	chr12	89368156		0.11	0.464519	-0.02	0.42265	0.12	0.42265
63	chr12	95243553	['VEZT']	0.13	0.42265	0		0.13	0.42265
64	chr12	96226504	['ELK3']	0.21	0.200737	-0.03	0.611068	0.18	0.226615
65	chr12	101740359	['CHPT1']	0.13	0.295809	-0.06	0.42265	0.15	0.256478
66	chr12	105000931	['NOPCHAP1']	0.14	0.306561	-0.02	0.42265	0.14	0.306561
67	chr12	105377003	['C12orf75']	0.13	0.42265	0		0.13	0.42265
68	chr12	107433958	['ABTB3']	0.14	0.42265	0.01	0.42265	0.13	0.448392
69	chr12	107541629	['ABTB3']	0.12	0.346153	0.01	0.42265	0.12	0.334725
70	chr12	121294036	['CAMKK2']	0.13	0.42265	0		0.13	0.42265
71	chr12	124345284	['NCOR2']	0.13	0.150409	-0.03	0.42265	0.13	0.150409
72	chr12	125089963	['AACS']	0.1	0.268827	0.13	0.339681	-0.23	0.13584
73	chr13	18205718	['FAM230C']	0.2	0.0701627	-0.02	0.42265	0.2	0.0701627
74	chr13	18265290	['GGT4P']	0.12	0.428023	0		0.13	0.385524
75	chr13	49122644	['FNDC3A']	0.12	0.364952	0.02	0.42265	0.12	0.364952
76	chr13	52698498	['SUGT1']	0.13	0.261947	-0.05	0.587191	0.13	0.31518
77	chr13	73068637	['KLF5']	0.15	0.192537	0.02	0.42265	0.13	0.270909
78	chr13	75780456	['LMO7']	0.18	0.297575	0		0.18	0.297575
79	chr13	102849062	['BIVM-ERCC5', 'ERCC5']	0.14	0.00506332	-0.04	0.574036	0.1	0.0339706
80	chr13	110370902	['COL4A2']	0.14	0.217938	0		0.14	0.217938
81	chr14	26595114	['NOVA1']	0.12	0.280165	0.04	0.767298	0.03	0.760173
82	chr14	31094993	['AP4S1']	0.14	0.0206622	-0.01	0.755842	0.09	0.158454
83	chr14	31104133	['AP4S1', 'HECTD1']	0.12	0.42265	0		0.12	0.42265
84	chr14	31161277	['HECTD1']	0.16	0.247695	0		0.16	0.247695
85	chr14	35066941	['FAM177A1']	0.13	0.42265	0		0.13	0.42265
86	chr14	64434228	['MTHFD1']	0.11	0.382563	0		0.12	0.338083
87	chr14	66544978	['GPHN']	0.17	0.0368739	-0.03	0.42265	0.2	0.0225472
88	chr14	68459476	['RAD51B']	0.14	0.218554	0.03	0.42265	0.13	0.237926
89	chr14	75003928	['EIF2B2']	0.14	0.346803	0		0.14	0.346803
90	chr14	89980967	['TDP1']	0.26	0.0130456	-0.06	0.364573	0.23	0.00752182
91	chr14	92648211	['RIN3']	0.12	0.326339	0		0.13	0.292406
92	chr14	96543369	['PAPOLA']	0.18	0.246096	-0.06	0.453722	0.14	0.326427
93	chr14	105378658	['PACS2']	0.22	0.221939	0.04	0.42265	0.18	0.309038
94	chr15	30721630		0.11	0.42265	0		0.11	0.42265
95	chr15	34137148		0.22	0.00532072	0.04	0.42265	0.21	0.00440751
96	chr15	41260115	['CHP1']	0.13	0.42265	0		0.13	0.42265
97	chr15	45594582	['BLOC1S6']	0.16	0.42265	0		0.16	0.42265
98	chr15	49320516	['GALK2']	0.13	0.368067	-0.03	0.42265	0.13	0.368067
99	chr15	52203458	['CERNA1', 'MYO5C']	0.11	0.166584	0.02	0.661481	0.06	0.790029
100	chr15	57039266	['TCF12']	0.12	0.42265	0	0.883807	0.1	0.475831
101	chr15	57246021	['TCF12']	0.12	0.0117059	-0.1	0.443157	0.07	0.109982
102	chr15	57684822	['GCOM1', 'MYZAP']	0.11	0.457199	-0.03	0.670978	0.12	0.393068
103	chr15	58776220	['MINDY2']	0.17	0.42265	0.05	0.42265	0.12	0.532629
104	chr15	64118610	['SNX1']	0.11	0.338685	0		0.11	0.338685
105	chr15	64489771	['ZNF609']	0.13	0.0417851	0.01	0.769265	0.1	0.0604736
106	chr15	67222238	['AAGAB']	0.12	0.0620467	0.08	0.256689	0.04	0.516079
107	chr15	67684608	['MAP2K5']	0.22	0.188751	-0.04	0.551211	0.19	0.212946
108	chr15	67781133	['MAP2K5']	0.16	0.42265	0		0.16	0.42265
109	chr15	69361009	['PAQR5']	0.13	0.311877	0		0.14	0.284573
110	chr15	71725651	['THSD4']	0.22	0.0352993	-0.09	0.35989	0.21	0.0294883
111	chr15	71928504	['MYO9A']	0.14	0.42265	0		0.14	0.42265
112	chr15	74235345	['CCDC33']	0.15	0.352266	0		0.15	0.352266
113	chr15	75028710	['PPCDC']	0.11	0.0233474	0.02	1	0.12	0.0271089
114	chr15	85467602	['AKAP13']	0.12	0.110642	-0.03	0.404505	0.13	0.110642
115	chr16	2503891	['TBC1D24']	0.14	0.232753	0.02	0.42265	0.12	0.265604
116	chr16	4843347	['GLYR1']	0.17	0.0908645	0		0.22	0.0718583
117	chr16	8895839	['USP7']	0.12	0.095648	0.03	0.686776	-0.04	0.633099
118	chr16	14237806	['MRTFB']	0.12	0.183988	0		0.12	0.183988
119	chr16	14855976	['NOMO1']	0.12	0.193921	-0.02	0.797171	0.1	0.256767
120	chr16	19204865	['SYT17']	0.15	0.355497	0		0.15	0.355497
121	chr16	57459282	['COQ9']	0.14	0.20625	0.01	0.42265	0.16	0.157174
122	chr16	67141144	['PHAF1']	0.13	0.42265	0		0.13	0.42265
123	chr16	72879462	['ZFHX3']	0.11	0.340181	0.14	0.0423592	0.01	0.657034
124	chr16	75039434	['ZNRF1']	0.11	0.249521	0		0.11	0.249521
125	chr16	78664571	['WWOX']	0.15	0.256689	0		0.15	0.256689
126	chr16	84759143	['USP10']	0.17	0.217653	0.01	0.947449	0.12	0.342917
127	chr17	1489559	['MYO1C']	0.13	0.29986	0		0.13	0.29986
128	chr17	5181109	['ZNF594']	0.13	0.279779	0		0.17	0.220136
129	chr17	8479452	['MYH10', 'NDEL1']	0.17	0.471128	0		0.19	0.42265
130	chr17	30786975	['CRLF3']	0.16	0.651815	-0.11	0.274773	0.16	0.206856
131	chr17	57406578	['MSI2']	0.17	0.229343	0		0.17	0.229343
132	chr17	62449992	['METTL2A']	0.2	0.00944714	0.04	0.444844	0.16	0.085746
133	chr17	62641919	['MRC2']	0.14	0.105542	0.13	0.497493	-0.02	0.617214
134	chr17	64750528	['ARHGAP27P1-BPTFP1-KPNA2P3', 'KPNA2P3']	0.13	0.112514	0		0.13	0.112514
135	chr17	66799100	['PRKCA']	0.12	0.177664	-0.12	0.0495361	0.13	0.135073
136	chr17	67901070	['BPTF']	0.22	0.320871	-0.04	0.42265	0.24	0.263027
137	chr17	68424398	['WIPI1']	0.16	0.42265	0		0.16	0.42265
138	chr17	75748950	['ITGB4']	0.15	0.100056	0.06	0.00275863	0.09	0.244444
139	chr17	81618243	['NPLOC4']	0.14	0.42265	-0.04	0.42265	0.14	0.42265
140	chr17	81668451	['CCDC137']	0.11	0.332264	-0.04	0.42265	0.11	0.332264
141	chr17_KI270907v1_alt	87701		0.13	0.0134237	0.03	0.937166	0.1	0.0445292
142	chr18	3416742	['TGIF1']	0.12	0.42265	0		0.12	0.42265
143	chr18	12432765		0.11	0.378531	0		0.12	0.269703
144	chr18	30991862	['DSC3']	0.14	0.236578	0		0.14	0.236578
145	chr19	1104556	['GPX4']	0.2	0.219266	0.03	0.42265	0.17	0.266199
146	chr19	1587127	['MBD3']	0.1	0.281615	0.02	0.42265	0.09	0.223952
147	chr19	4512378	['PLIN4']	0.13	0.0430619	0.17	0.731058	-0.08	0.889939
148	chr19	5645824	['SAFB']	0.13	0.357372	0		0.13	0.357372
149	chr19	12940892	['CALR']	0.13	0.051938	-0.01	0.778096	0.05	0.485307
150	chr19	35765537	['PROSER3']	0.13	0.42265	0		0.13	0.42265
151	chr19	41327849	['TGFB1']	0.14	0.253876	0		0.14	0.253876
152	chr19	43606183	['SRRM5']	0.16	0.518548	-0.03	0.42265	0.21	0.308517
153	chr19	44488962	['ZNF180']	0.13	0.461354	-0.01	0.929651	0.12	0.493525
154	chr19	45518931	['VASP']	0.13	0.131731	0	0.837202	0.13	0.15315
155	chr19	45518942	['VASP']	0.16	0.144395	0		0.17	0.133117
156	chr19	48330580		0.1	0.497282	0		0.11	0.355497
157	chr19	54147547	['CNOT3']	0.13	0.369722	0		0.13	0.369722
158	chr19	57820838	['ZNF587B']	0.17	0.00266492	0.02	1	0.13	0.0162058
159	chr19	58246108	['ZNF544']	0.17	0.29986	0		0.17	0.29986
160	chr2	9859241	['TAF1B']	0.12	0.370512	0		0.12	0.370512
161	chr2	10786289	['PDIA6']	0.15	0.0820612	0		0.16	0.0784314
162	chr2	27645783	['GPN1']	0.11	0.238257	0		0.15	0.147516
163	chr2	28051274	['BABAM2']	0.11	0.37128	0		0.11	0.37128
164	chr2	28896036	['WDR43']	0.13	0.42265	0		0.13	0.42265
165	chr2	36843697	['STRN']	0.16	0.185029	0		0.16	0.185029
166	chr2	65117733	['RAB1A']	0.19	0.0124414	0.03	0.440919	0.12	0.0534548
167	chr2	87825299	['RGPD2']	0.18	0.0209785	0		0.18	0.0209785
168	chr2	97133844	['ANKRD36']	0.13	0.273283	0.06	0.42265	0.07	0.378924
169	chr2	108543824	['LIMS1']	0.16	0.253876	0		0.16	0.253876
170	chr2	108728687	['RANBP2']	0.13	0.183772	0		0.13	0.183772
171	chr2	110633956	['RPL22P12']	0.12	0.135645	-0.02	0.725566	0.11	0.528277
172	chr2	113901189	['ACTR3']	0.14	0.42265	0		0.14	0.42265
173	chr2	118843111	['EN1']	0.12	0.42265	0.02	0.42265	0.1	0.513742
174	chr2	128294716	['HS6ST1']	0.22	0.00427328	-0.07	0.691838	0.13	0.0316318
175	chr2	128340584		0.1	0.284086	0.01	0.657672	0.03	0.46669
176	chr2	132441316	['GPR39']	0.1	0.612507	0		0.13	0.42265
177	chr2	149437706	['LYPD6']	0.15	0.42265	0		0.15	0.42265
178	chr2	152372914	['FMNL2']	0.14	0.189096	0.04	0.225403	0.1	0.334712
179	chr2	152445594	['FMNL2']	0.12	0.308883	0.04	0.285064	0.07	0.541967
180	chr2	161196263	['TANK']	0.15	0.247488	0		0.15	0.247488
181	chr2	173213685	['MAP3K20', 'MAP3K20-AS1']	0.1	0.454473	0		0.13	0.281098
182	chr2	174114810	['OLA1']	0.11	0.42265	0		0.11	0.42265
183	chr2	174347066		0.13	0.37128	0		0.13	0.37128
184	chr2	176288669	['MTX2']	0.13	0.355497	0		0.13	0.355497
185	chr2	191881977	['CAVIN2-AS1', 'DNAJB1P1']	0.13	0.286254	-0.02	0.42265	0.13	0.286254
186	chr2	200422526	['SPATS2L']	0.14	0.23422	-0.04	0.204413	0.17	0.184352
187	chr2	200426421	['SPATS2L']	0.17	0.42265	0		0.17	0.42265
188	chr2	200550818	['SGO2']	0.11	0.42265	0		0.11	0.42265
189	chr2	203403133	['ABI2', 'RAPH1']	0.12	0.183746	0		0.12	0.183746
190	chr2	216189225	['XRCC5']	0.12	0.364428	0		0.12	0.364428
191	chr2	226749373	['IRS1']	0.12	0.181491	0.02	0.949625	0.11	0.17019
192	chr2	229788746	['TRIP12']	0.16	0.094698	-0.01	0.59922	0.19	0.0775724
193	chr2	233270716	['ATG16L1']	0.16	0.0999617	0.1	0.118083	0.08	0.539685
194	chr2	240385457		0.13	0.0852922	0.01	0.923214	0.12	0.0409276
195	chr2	240493592	['ANKMY1']	0.12	0.576825	0		0.14	0.42265
196	chr2	241267146	['HDLBP']	0.11	0.0705632	0.06	0.674957	0.02	0.984184
197	chr2	241324068	['SEPTIN2']	0.16	0.042523	0.12	0.385768	0.03	0.58676
198	chr20	444286	['TBC1D20']	0.13	0.42265	0		0.13	0.42265
199	chr20	2973355	['PTPRA']	0.11	0.39572	-0.06	0.193495	0.13	0.340441
200	chr20	5603908	['GPCPD1']	0.16	0.0501124	0.02	0.42265	0.16	0.0490933
201	chr20	19973853	['RIN2']	0.13	0.42265	-0.02	0.42265	0.13	0.42265
202	chr20	25555689	['NINL']	0.1	0.211496	-0.01	0.819294	0.05	0.283659
203	chr20	37067132	['RBL1']	0.15	0.0060246	-0.17	0.3259	0.07	0.269295
204	chr20	41059029	['TOP1']	0.11	0.0419145	0.04	0.296108	0.06	0.239175
205	chr20	48980495	['ARFGEF2']	0.13	0.0169013	-0.04	0.42265	0.17	0.0160653
206	chr20	62890522	['DIDO1']	0.12	0.327173	0		0.12	0.327173
207	chr20	63733080	['ZGPAT']	0.14	0.42265	0		0.14	0.42265
208	chr20	63954719	['UCKL1', 'UCKL1-AS1']	0.15	0.531135	0		0.17	0.42265
209	chr21	6656830		0.12	0.112747	0.04	0.42265	0.13	0.0962033
210	chr21	8253059		0.44	0.00405251	0.29	0.0505106	0.16	0.113995
211	chr21	37426124	['DYRK1A']	0.11	0.106926	-0.07	0.734197	0.1	0.166597
212	chr21	43415309	['SIK1']	0.1	0.263362	0		0.14	0.00695754
213	chr21	43680342	['RRP1B']	0.13	0.197924	0		0.13	0.197924
214	chr21	46650917	['PRMT2']	0.18	0.19288	0.09	0.118781	0.1	0.500151
215	chr22	20040312	['TANGO2']	0.14	0.42265	-0.05	0.42265	0.14	0.42265
216	chr22	42565260	['RN7SKP80', 'RRP7BP', 'SERHL2']	0.1	0.172438	0		0.13	0.11069
217	chr3	9997262	['EMC3']	0.11	0.324817	0		0.11	0.324817
218	chr3	10027074	['FANCD2']	0.1	0.237927	0.04	0.42265	0.06	0.380953
219	chr3	13332776	['NUP210']	0.14	0.32543	-0.12	0.225403	0.15	0.306272
220	chr3	32259594	['CMTM8', 'KRT18P15']	0.25	0.026812	0.18	0.51265	0.06	0.27218
221	chr3	32259595	['CMTM8', 'KRT18P15']	0.23	0.0126108	0.18	0.0823188	0.09	0.476138
222	chr3	32407057	['CMTM7']	0.12	0.260105	0		0.12	0.260105
223	chr3	32752178	['CNOT10']	0.1	0.452373	0		0.11	0.42265
224	chr3	42800065	['HIGD1A']	0.1	0.417485	0		0.11	0.360277
225	chr3	49681886	['APEH']	0.14	0.0205518	0.09	0.0160653	0.06	0.175006
226	chr3	57687861	['DENND6A']	0.11	0.357974	0		0.11	0.357974
227	chr3	66244032	['SLC25A26']	0.13	0.106982	-0.03	0.823876	0.1	0.277882
228	chr3	108624082	['DZIP3']	0.18	0.42265	0		0.18	0.42265
229	chr3	113652470	['USF3']	0.1	0.20251	0	0.89474	0.12	0.162647
230	chr3	127775939	['MGLL']	0.11	0.333498	-0.06	0.527433	0.12	0.279889
231	chr3	128765153	['RAB7A']	0.17	0.219266	0		0.17	0.219266
232	chr3	141531985	['RASA2']	0.17	0.0927353	0.04	0.42265	0.13	0.165639
233	chr3	148999766	['GYG1']	0.12	0.42265	0.02	0.42265	0.1	0.554347
234	chr3	184820349	['VPS8']	0.11	0.269703	0		0.11	0.269703
235	chr3	197955559	['IQCG', 'RPL35A']	0.15	0.42265	0		0.15	0.42265
236	chr4	677964	['MYL5']	0.11	0.231769	0		0.11	0.231769
237	chr4	5749662	['CRMP1', 'EVC']	0.13	0.205404	0.04	0.42265	0.09	0.323371
238	chr4	18019299	['LCORL']	0.13	0.42265	0		0.13	0.42265
239	chr4	25749888	['SEL1L3']	0.12	0.515636	-0.02	0.42265	0.14	0.42265
240	chr4	77032212	['SEPTIN11']	0.12	0.308517	0		0.12	0.308517
241	chr4	78293791	['FRAS1']	0.15	0.42265	0		0.15	0.42265
242	chr4	94903765	['BMPR1B']	0.13	0.42265	0.01	0.42265	0.12	0.506439
243	chr4	120891446	['PRDM5']	0.17	0.338083	0		0.17	0.338083
244	chr4	158229771	['TMEM144']	0.12	0.344273	0		0.12	0.344273
245	chr5	282919	['PDCD6', 'PDCD6-AHRR']	0.14	0.269703	0		0.14	0.269703
246	chr5	5430300	['ICE1']	0.14	0.368067	-0.03	0.42265	0.14	0.368067
247	chr5	5474313	['ICE1']	0.15	0.42265	0.04	0.42265	0.11	0.56077
248	chr5	6671546	['SRD5A1']	0.1	0.334126	0		0.11	0.315414
249	chr5	14398538	['TRIO']	0.16	0.0884208	0		0.18	0.083666
250	chr5	14679727	['OTULIN']	0.19	0.42265	0		0.19	0.42265
251	chr5	16772867	['MYO10']	0.2	0.160376	-0.14	0.281024	0.1	0.41027
252	chr5	40777340	['PRKAA1']	0.12	0.317032	0	0.42265	0.12	0.317032
253	chr5	55422507	['MTREX']	0.12	0.348714	0.02	0.42265	0.1	0.387671
254	chr5	55471711	['PLPP1']	0.11	0.42265	0		0.11	0.42265
255	chr5	65731290	['NLN']	0.12	0.365382	0		0.12	0.365382
256	chr5	71640002	['MCCC2']	0.11	0.313181	0.01	0.42265	0.1	0.387569
257	chr5	77437472	['WDR41']	0.13	0.233846	0		0.13	0.233846
258	chr5	93490421	['NR2F1-AS1']	0.14	0.0139495	0.06	0.542095	0.08	0.289834
259	chr5	112180349	['EPB41L4A']	0.14	0.326139	0		0.14	0.326139
260	chr5	115898104	['AP3S1']	0.13	0.222222	0		0.13	0.222222
261	chr5	119101074	['DMXL1']	0.23	0.203227	0		0.23	0.203227
262	chr5	122818549	['SNX2']	0.13	0.357372	0		0.13	0.357372
263	chr5	132647268	['TH2LCRR']	0.12	0.42265	-0.02	0.42265	0.12	0.42265
264	chr5	134549987	['JADE2']	0.11	0.0391528	-0.03	0.42265	0.12	0.0459952
265	chr5	138383202	['KDM3B']	0.14	0.293382	-0.04	0.42265	0.14	0.293382
266	chr5	142805367	['ARHGAP26']	0.14	0.287898	0		0.14	0.287898
267	chr5	154255710	['GALNT10']	0.14	0.303298	0		0.14	0.303298
268	chr5	156406591	['SGCD']	0.12	0.411953	0.01	0.42265	0.13	0.341833
269	chr5	168343540	['WWC1']	0.15	0.103908	0.05	0.19171	0.1	0.172313
270	chr5	171089754	['RANBP17']	0.12	0.328683	0.03	0.42265	0.09	0.404507
271	chr5	177157264	['NSD1']	0.15	0.360055	0		0.17	0.306561
272	chr6	4901418	['CDYL']	0.11	0.42265	0		0.11	0.42265
273	chr6	10618551	['GCNT2']	0.12	0.207882	0		0.12	0.207882
274	chr6	12245322		0.18	0.42265	0		0.18	0.42265
275	chr6	13214092	['PHACTR1', 'RNU1-11P']	0.14	0.0255004	0		0.15	0.000594354
276	chr6	15509718	['JARID2']	0.13	0.211072	0		0.13	0.211072
277	chr6	17777619	['KIF13A']	0.14	0.425303	0		0.16	0.362423
278	chr6	22197976	['CASC15']	0.11	0.406827	0.02	0.42265	0.1	0.381613
279	chr6	26370388	['BTN3A2']	0.11	0.0452347	0.01	1	0.04	0.580475
280	chr6	26409608	['BTN3A1']	0.16	0.00328159	-0.01	0.685598	0.18	0.00273301
281	chr6	35846263	['SRPK1']	0.1	0.0805036	-0.12	0.220038	0.08	0.13779
282	chr6	125259772	['HDDC2', 'TPD52L1']	0.13	0.119393	0.04	0.17146	0.11	0.143527
283	chr6	125888393	['NCOA7']	0.15	0.42265	0		0.15	0.42265
284	chr6	135930646	['PDE7B']	0.13	0.355497	0		0.13	0.355497
285	chr6	149973320	['ULBP1']	0.11	0.236474	-0.21	0.269703	0.16	0.123181
286	chr6	158020610	['SYNJ2']	0.22	0.119292	0		0.26	0.0968011
287	chr6	158085114	['SYNJ2']	0.12	0.381363	0		0.13	0.335589
288	chr7	5685884	['RNF216']	0.13	0.304624	0		0.13	0.304624
289	chr7	17341673	['AHR']	0.15	0.298803	0.03	0.42265	0.15	0.318319
290	chr7	24595833	['PALS2']	0.12	0.320634	0		0.12	0.320634
291	chr7	29668933	['DPY19L2P3']	0.13	0.42265	0.02	0.42265	0.11	0.487527
292	chr7	40031416	['CDK13']	0.12	0.254939	0		0.12	0.254939
293	chr7	55970722	['NIPSNAP2']	0.13	0.42265	0		0.13	0.42265
294	chr7	65072531	['CCT6P3']	0.14	0.42265	0.02	0.573616	0.08	0.666323
295	chr7	65383562	['ZNF92']	0.13	0.42265	0.03	0.42265	0.1	0.558998
296	chr7	67303727	['STAG3L4']	0.11	0.206714	0		0.13	0.165993
297	chr7	69678370	['AUTS2']	0.15	0.152239	-0.09	0.183503	0.15	0.152239
298	chr7	69865658	['AUTS2']	0.18	0.42265	0.03	0.42265	0.15	0.514838
299	chr7	75378912		0.15	0.183772	0		0.15	0.183772
300	chr7	76286950	['SRRM3']	0.13	0.104393	-0.02	0.433169	0.14	0.0808125
301	chr7	77672657	['APTR']	0.14	0.284086	0		0.14	0.284086
302	chr7	90372369	['GTPBP10']	0.12	0.357974	0		0.12	0.357974
303	chr7	92686317	['CDK6']	0.11	0.308615	0		0.12	0.269703
304	chr7	94525985	['CASD1', 'SGCE']	0.12	0.332949	0.02	0.42265	0.1	0.393393
305	chr7	100559852	['AGFG2']	0.12	0.582215	-0.03	0.42265	0.15	0.42265
306	chr7	108183609	['NRCAM']	0.1	0.297491	-0.02	0.811668	-0.05	0.665094
307	chr7	109641917		0.13	0.42265	0.01	0.42265	0.12	0.459498
308	chr7	111551532	['IMMP2L']	0.1	0.211506	0.07	0.130051	0.03	0.763503
309	chr7	112332152	['ZNF277', 'ZNF277-AS1']	0.12	0.42265	0.02	0.42265	0.1	0.509609
310	chr7	114986032	['MDFIC']	0.12	0.0280976	0.03	0.42265	0.11	0.0474207
311	chr7	116870544	['CAPZA2']	0.14	0.42265	0		0.14	0.42265
312	chr7	130106385	['KLHDC10']	0.12	0.335589	0.03	0.42265	0.09	0.470988
313	chr7	140470540	['MKRN1']	0.16	0.250011	0	0.883807	0.16	0.210998
314	chr7	149220016	['ZNF282']	0.16	0.21961	0		0.16	0.21961
315	chr7	149768821	['ZNF467']	0.12	0.260105	0		0.12	0.260105
316	chr7	151119283	['AGAP3']	0.12	0.42265	0		0.12	0.42265
317	chr7	158909060	['DYNC2I1']	0.14	0.229668	-0.04	0.42265	0.14	0.229668
318	chr8	8231685	['FAM86B3P']	0.15	0.0241259	-0.2	0.176183	0.11	0.166764
319	chr8	27380562	['PTK2B']	0.11	0.12169	0		0.11	0.12169
320	chr8	62411078	['NKAIN3']	0.14	0.289904	0		0.14	0.289904
321	chr8	67128962	['CSPP1']	0.13	0.324007	-0.04	0.42265	0.13	0.324007
322	chr8	67142903	['CSPP1']	0.13	0.37128	0		0.13	0.37128
323	chr8	73026273	['TERF1']	0.11	0.0953596	-0.02	0.733239	0.13	0.0559391
324	chr8	73029937	['TERF1']	0.13	0.42265	0		0.13	0.42265
325	chr8	86391302	['WWP1']	0.15	0.190132	0.05	0.42265	0.1	0.627708
326	chr8	89244404		0.1	0.435386	-0.03	0.724575	0.06	0.725886
327	chr8	115534318	['TRPS1']	0.16	0.159997	-0.03	0.206526	0.14	0.211728
328	chr8	118056001	['EXT1']	0.13	0.174233	0	0.797171	0.13	0.179074
329	chr8	123393156	['ATAD2']	0.11	0.551211	0.05	0.42265	0.09	0.806047
330	chr8	132007589	['EFR3A']	0.13	0.37275	0		0.13	0.37275
331	chr8	143253596	['ZFP41']	0.13	0.261219	0		0.13	0.261219
332	chr8	144116091	['WDR97']	0.1	0.294727	-0.02	0.42265	0.1	0.294727
333	chr9	2771352	['PUM3']	0.12	0.37275	0		0.12	0.37275
334	chr9	3524827	['RFX3']	0.13	0.156523	-0.02	0.712957	0.13	0.162633
335	chr9	6835287	['ACTG1P14', 'KDM4C']	0.11	0.384478	0.06	0.0630943	0.04	0.527947
336	chr9	39134395	['CNTNAP3']	0.13	0.299771	0		0.13	0.299771
337	chr9	40109229		0.2	0.00214123	-0.02	0.685598	0.22	0.000419202
338	chr9	40109231		0.2	0.0211402	-0.02	0.501635	0.23	0.000373609
339	chr9	63821580		0.14	0.137108	0.01	0.725649	0.06	0.844967
340	chr9	66927501	['ZNF658']	0.12	0.379862	0		0.14	0.320634
341	chr9	67214828	['CNTNAP3P2']	0.12	0.0189308	0.08	0.220207	-0.03	0.944925
342	chr9	71953511	['C9orf85']	0.14	0.42265	0		0.14	0.42265
343	chr9	76571892	['GCNT1']	0.1	0.0395196	0		0.1	0.0395196
344	chr9	78322089	['PSAT1']	0.12	0.463408	0		0.13	0.42265
345	chr9	94742781	['AOPEP']	0.14	0.331769	0		0.14	0.331769
346	chr9	94977716	['AOPEP']	0.13	0.346803	0		0.13	0.346803
347	chr9	97993697	['ANP32B']	0.16	0.33313	0		0.2	0.261056
348	chr9	112051633	['SUSD1']	0.13	0.326851	-0.03	0.356737	0.16	0.24677
349	chr9	134777133	['COL5A1']	0.11	0.346803	0		0.11	0.346803
350	chrUn_JTFH01000169v1_decoy	1392		0.13	0.511403	0.02	0.42265	0.16	0.41753
351	chrUn_JTFH01000946v1_decoy	208		0.16	0.313022	0.04	0.832504	-0.03	0.816272
352	chrUn_KI270742v1	54434		0.18	0.42265	-0.03	0.42265	0.18	0.42265
353	chrX	3838351		0.1	0.289011	-0.02	0.792141	0.02	0.88975
354	chrX	17745191	['SCML1']	0.19	0.0478204	0.09	0.189958	0.09	0.274704
355	chrX	24796538	['POLA1']	0.14	0.42265	-0.05	0.42265	0.14	0.42265
356	chrX	67720098	['AR']	0.13	0.265023	0		0.13	0.265023
357	chrX	78139517	['TAF9B']	0.12	0.341573	0		0.12	0.341573
358	chrX	115894452	['DANT1', 'DANT2']	0.14	0.42265	0		0.14	0.42265
359	chrX	119006905	['LONRF3']	0.14	0.242851	0		0.16	0.199513
360	chrX	119423809	['RNU1-67P', 'SLC25A43']	0.13	0.0613334	0		0.13	0.0605021
361	chrX	123998485	['STAG2']	0.1	0.0521251	0.13	0.0954361	-0.07	0.2947

### Sheet: Table S4B - Table S3B. THUMPD3 
Table S4B. THUMPD3 independent transcripts: raw values (high confidence targets).
	chrom	position	WT -BL (1)	WT -BL (2)	WT -BL (3)	WT +BL (1)	WT +BL (2)	WT +BL (3)	∆D3 -BL (1)	∆D3 -BL (2)	∆D3 -BL (3)	∆D3 +BL (1)	∆D3 +BL (2)	∆D3 +BL (3)
0	chr1	2351623	0	0	0	0	0	0.39	0	0	0	0	0	0
1	chr1	8798200	0	0	0	0.08	0.41	0	0	0	0	0	0	0
2	chr1	21484686	0	0.03	0	0.09	0.03	0.22	0	0	0	0	0	0
3	chr1	21484703	0	0	0	0.09	0.03	0.22	0	0	0	0	0.06	0
4	chr1	44818204	0	0.04	0	0.12	0.29	0	0	0	0.03	0	0.02	0
5	chr1	74748142	0	0.03	0.06	0.19	0	0.18	0	0	0	0	0	0
6	chr1	75743926	0.08	0.04	0.07	0.23	0.09	0.26	0	0	0.06	0	0	0
7	chr1	96777584	0	0.12	0	0.08	0.2	0.05	0	0	0.06	0	0	0
8	chr1	117939501	0.04	0.41	0.38	0.46	0.41	0.43	0.3	0.25	0.3	0.25	0.42	0.33
9	chr1	144724791	0	0	0	0.05	0	0.28	0	0	0	0	0	0
10	chr1	147290241	0	0.08	0.08	0.36	0.08	0.18	0	0.38	0	0.17	0	0.11
11	chr1	149471952	0	0	0.04	0.11	0.36	0.04	0.06	0	0.09	0.05	0	0.04
12	chr1	157135988	0	0	0	0.3	0.05	0	0	0	0	0	0	0
13	chr1	174470353	0	0	0	0	0.25	0	0	0	0	0	0	0
14	chr1	187474092	0	0	0	0	0.07	0.5	0	0	0	0.08	0	0
15	chr1	207364096	0	0	0	0.05	0	0.26	0	0	0	0	0.02	0
16	chr1	212012403	0	0	0.02	0	0.21	0.1	0	0	0	0	0	0
17	chr1	227091228	0.04	0	0	0	0.43	0	0	0	0	0	0	0
18	chr1	230213237	0	0	0	0.36	0.08	0.14	0	0	0	0	0.28	0.12
19	chr1	230231211	0	0.05	0	0.1	0.19	0.33	0	0	0	0.12	0	0
20	chr1	233638422	0	0	0	0.06	0.12	0.11	0.12	0	0.11	0.05	0.08	0
21	chr1	234276196	0	0	0	0	0.02	0.29	0	0	0	0	0	0
22	chr1	246200217	0.04	0	0	0.37	0.21	0.03	0.27	0.55	0.11	0.3	0.21	0.25
23	chr1	246879980	0	0	0	0	0.18	0	0	0	0	0.06	0	0
24	chr10	21540413	0	0	0	0	0.21	0.08	0	0	0	0	0	0
25	chr10	32102578	0.03	0.08	0	0.37	0	0.12	0	0	0	0	0	0
26	chr10	41885966	0.06	0	0	0.06	0.26	0.05	0	0.04	0	0.03	0	0.02
27	chr10	42549258	0	0	0	0	0.38	0.24	0	0	0	0	0	0
28	chr10	42549261	0	0	0	0	0.41	0.24	0	0	0	0	0	0
29	chr10	46469610	0.03	0	0	0.16	0.1	0.11	0	0	0	0	0	0
30	chr10	50382046	0	0.04	0	0	0.28	0	0	0	0	0	0	0
31	chr10	68779257	0.07	0	0	0.26	0.06	0.04	0	0	0.07	0	0	0
32	chr10	70212449	0	0	0	0	0.27	0	0	0	0	0	0	0
33	chr10	72799651	0	0	0	0.04	0.29	0	0	0	0	0.04	0	0
34	chr10	77519924	0.06	0.04	0	0.19	0.15	0.12	0.12	0	0.2	0	0.27	0.18
35	chr10	87366911	0.09	0	0	0.14	0.13	0.28	0.2	0	0.62	0	0.19	0.14
36	chr10	89402953	0	0.05	0	0.07	0.2	0.15	0	0.05	0	0.04	0	0
37	chr11	453133	0	0	0	0.44	0.03	0	0	0	0	0	0	0
38	chr11	12856731	0	0.09	0.07	0.21	0.22	0.25	0	0	0	0.05	0.08	0.16
39	chr11	43801770	0	0	0	0.47	0	0	0	0	0	0	0	0
40	chr11	46483105	0.05	0	0.1	0.06	0.07	0.32	0	0	0	0	0	0
41	chr11	46639618	0	0	0	0.4	0	0.07	0	0	0.08	0.1	0	0
42	chr11	62677238	0	0	0	0	0	0.47	0	0	0	0	0	0
43	chr11	69352043	0	0.03	0	0.1	0.11	0.15	0.04	0	0	0	0.03	0
44	chr11	69357267	0	0	0.08	0.21	0.26	0.27	0.07	0.5	0.09	0.11	0.14	0.19
45	chr11	77607316	0	0	0	0.03	0	0.37	0	0	0	0	0	0
46	chr11_KI270927v1_alt	24781	0	0	0.03	0.13	0.27	0.07	0.11	0.14	0.07	0	0.11	0.17
47	chr12	11746952	0	0	0	0	0	0.27	0	0	0	0	0	0
48	chr12	19230808	0	0	0	0.45	0	0	0	0	0	0	0	0.06
49	chr12	20661798	0	0	0	0.08	0	0.22	0	0	0	0	0	0
50	chr12	20998559	0.08	0.03	0	0.28	0.18	0	0	0	0	0	0.08	0.05
51	chr12	31083140	0.03	0	0	0.26	0.18	0.08	0	0	0	0.06	0	0.1
52	chr12	32237726	0.04	0	0	0.05	0.21	0.06	0	0	0.04	0	0.04	0
53	chr12	34024452	0	0	0	0.43	0	0	0	0	0	0	0.1	0
54	chr12	38327167	0	0	0	0	0.08	0.37	0	0	0	0	0	0
55	chr12	42226183	0.03	0.03	0	0.23	0.26	0.08	0.09	0.15	0.07	0	0.06	0.05
56	chr12	42362116	0	0	0	0.05	0	0.24	0	0	0	0	0	0
57	chr12	42459256	0.03	0.08	0.01	0.05	0.15	0.19	0.05	0.09	0.02	0.06	0.05	0.03
58	chr12	49492879	0	0	0.06	0.26	0.19	0	0	0	0	0	0	0
59	chr12	50402674	0	0	0	0.23	0.07	0	0	0	0	0	0.06	0
60	chr12	62739469	0	0	0.1	0.5	0.05	0.09	0	0	0	0	0	0
61	chr12	65215416	0	0	0	0.25	0	0.18	0	0	0	0	0	0
62	chr12	89368156	0.04	0	0	0	0	0.39	0	0	0.04	0	0	0
63	chr12	95243553	0	0	0	0	0	0.3	0	0	0	0	0	0
64	chr12	96226504	0.02	0.06	0.11	0.35	0.31	0.05	0.18	0.04	0.09	0.03	0.11	0.09
65	chr12	101740359	0	0	0.05	0.07	0.04	0.34	0	0	0.1	0	0	0
66	chr12	105000931	0	0	0	0.07	0	0.3	0	0	0.06	0	0	0
67	chr12	105377003	0	0	0	0	0.18	0	0	0	0	0	0	0
68	chr12	107433958	0	0	0	0	0	0.31	0	0	0	0.02	0	0
69	chr12	107541629	0	0	0.04	0.29	0	0.07	0	0	0	0	0.03	0
70	chr12	121294036	0	0	0	0.21	0	0	0	0	0	0	0	0
71	chr12	124345284	0	0	0	0.08	0.1	0.3	0.1	0	0	0	0	0
72	chr12	125089963	0.05	0	0	0.08	0.03	0.27	0.29	0.26	0.16	0.55	0.22	0.31
73	chr13	18205718	0	0	0	0.17	0.32	0.13	0	0	0.03	0	0	0
74	chr13	18265290	0	0.05	0	0.45	0.03	0	0	0	0	0	0	0
75	chr13	49122644	0.05	0	0	0.07	0	0.33	0	0	0	0	0	0.05
76	chr13	52698498	0.03	0	0.03	0.08	0.31	0.05	0	0.12	0.08	0	0	0.11
77	chr13	73068637	0	0	0	0	0.23	0.17	0	0	0	0	0	0.09
78	chr13	75780456	0	0	0	0	0.43	0.11	0	0	0	0	0	0
79	chr13	102849062	0	0	0	0.16	0.13	0.13	0.25	0	0.03	0	0.08	0.04
80	chr13	110370902	0	0	0	0.26	0	0.14	0	0	0	0	0	0
81	chr14	26595114	0	0.06	0	0.12	0.23	0	0.12	0	0.07	0.05	0	0.21
82	chr14	31094993	0.06	0	0	0.22	0.12	0.15	0	0.31	0.03	0.13	0.1	0
83	chr14	31104133	0	0	0	0	0	0.21	0	0	0	0	0	0
84	chr14	31161277	0	0	0	0.04	0.07	0.32	0	0	0	0	0	0
85	chr14	35066941	0	0	0	0	0.29	0	0	0	0	0	0	0
86	chr14	64434228	0	0	0.04	0.05	0	0.31	0	0	0	0	0	0
87	chr14	66544978	0	0	0.12	0.26	0.18	0.16	0	0	0.08	0	0	0
88	chr14	68459476	0.03	0	0	0.29	0	0.19	0	0	0	0	0	0.06
89	chr14	75003928	0	0	0	0.05	0.35	0	0	0	0	0	0	0
90	chr14	89980967	0.04	0.02	0.05	0.38	0.26	0.29	0.1	0.23	0.05	0	0.06	0.12
91	chr14	92648211	0	0	0.03	0.07	0.26	0	0	0	0	0	0	0
92	chr14	96543369	0	0.04	0	0	0.18	0.35	0	0.08	0.4	0.04	0	0.1
93	chr14	105378658	0	0	0	0	0.15	0.29	0	0	0	0	0.1	0
94	chr15	30721630	0	0	0	0.23	0	0	0	0	0	0	0	0
95	chr15	34137148	0	0.04	0.06	0.31	0.25	0.21	0	0	0	0.08	0	0
96	chr15	41260115	0	0	0	0	0	0.33	0	0	0	0	0	0
97	chr15	45594582	0	0	0	0.27	0	0	0	0	0	0	0	0
98	chr15	49320516	0	0	0	0	0.4	0.04	0.06	0	0	0	0	0
99	chr15	52203458	0	0.04	0	0.05	0.09	0.22	0.09	0	0.04	0	0	0.27
100	chr15	57039266	0	0	0	0.39	0	0	0	0.04	0	0.05	0	0
101	chr15	57246021	0	0.04	0	0.15	0.09	0.15	0.29	0	0.15	0.06	0.03	0.11
102	chr15	57684822	0.06	0.07	0	0	0.08	0.28	0	0	0.18	0.04	0	0.05
103	chr15	58776220	0	0	0	0.53	0	0	0	0	0	0	0	0.13
104	chr15	64118610	0	0	0	0.04	0.25	0	0	0	0	0	0	0
105	chr15	64489771	0	0	0	0.08	0.12	0.17	0	0.05	0	0	0.08	0
106	chr15	67222238	0	0	0	0.1	0.17	0.07	0	0	0	0.16	0.06	0
107	chr15	67684608	0	0	0	0.44	0	0.35	0	0.25	0	0	0	0.07
108	chr15	67781133	0	0	0	0	0	0.5	0	0	0	0	0	0
109	chr15	69361009	0	0	0.03	0.31	0.09	0	0	0	0	0	0	0
110	chr15	71725651	0	0	0.03	0.33	0.26	0.16	0.07	0	0.22	0	0	0.06
111	chr15	71928504	0	0	0	0	0.27	0	0	0	0	0	0	0
112	chr15	74235345	0	0	0	0.38	0.05	0	0	0	0	0	0	0
113	chr15	75028710	0.07	0.06	0	0.21	0.12	0.17	0	0.09	0	0	0	0.09
114	chr15	85467602	0	0.06	0	0.2	0.06	0.26	0.06	0.1	0	0	0	0.06
115	chr16	2503891	0	0	0	0.07	0.04	0.29	0	0	0	0.04	0	0
116	chr16	4843347	0.08	0	0.05	0.26	0.31	0.1	0	0	0	0	0	0
117	chr16	8895839	0.04	0	0.05	0.08	0.22	0.13	0.14	0.14	0.18	0.06	0.33	0.18
118	chr16	14237806	0	0	0	0	0.15	0.14	0	0	0	0	0	0
119	chr16	14855976	0	0	0	0	0.13	0.18	0	0	0.09	0	0	0.06
120	chr16	19204865	0	0	0	0.05	0	0.4	0	0	0	0	0	0
121	chr16	57459282	0	0.13	0	0.25	0.03	0.29	0	0	0	0.04	0	0
122	chr16	67141144	0	0	0	0	0	0.32	0	0	0	0	0	0
123	chr16	72879462	0.12	0	0	0.47	0.03	0.12	0	0	0	0.09	0.13	0.19
124	chr16	75039434	0	0	0	0	0.06	0.15	0	0	0	0	0	0
125	chr16	78664571	0	0	0	0.32	0.12	0	0	0	0	0	0	0
126	chr16	84759143	0	0.03	0	0.1	0.05	0.32	0.11	0.06	0	0.04	0	0.12
127	chr17	1489559	0	0	0	0.24	0	0.06	0	0	0	0	0	0
128	chr17	5181109	0	0	0.09	0.08	0.07	0.37	0	0	0	0	0	0
129	chr17	8479452	0	0	0.04	0	0	0.34	0	0	0	0	0	0
130	chr17	30786975	0	0.24	0.05	0	0.17	0.28	0.22	0	0.07	0	0	0
131	chr17	57406578	0	0	0	0	0.13	0.27	0	0	0	0	0	0
132	chr17	62449992	0.05	0	0.05	0.17	0.27	0.22	0	0	0.09	0.17	0.07	0
133	chr17	62641919	0.02	0.16	0	0.24	0.15	0.18	0	0.33	0.08	0.3	0.25	0.12
134	chr17	64750528	0	0	0	0.26	0.1	0.09	0	0	0	0	0	0
135	chr17	66799100	0	0.14	0	0.29	0.06	0.2	0.09	0.2	0.18	0	0.09	0
136	chr17	67901070	0	0	0.1	0.48	0	0.17	0	0	0.09	0	0	0
137	chr17	68424398	0	0	0	0	0	0.28	0	0	0	0	0	0
138	chr17	75748950	0	0	0	0.06	0.14	0.23	0	0	0	0.06	0.07	0.06
139	chr17	81618243	0	0	0	0.5	0	0	0	0.1	0	0	0	0
140	chr17	81668451	0	0	0	0.23	0.04	0	0.11	0	0	0	0	0
141	chr17_KI270907v1_alt	87701	0	0.07	0.03	0.18	0.16	0.18	0.09	0	0.07	0.05	0	0.1
142	chr18	3416742	0	0	0	0	0.26	0	0	0	0	0	0	0
143	chr18	12432765	0	0	0.07	0	0.21	0.07	0	0	0	0	0	0
144	chr18	30991862	0	0	0	0	0.2	0.09	0	0	0	0	0	0
145	chr19	1104556	0	0	0	0.32	0	0.17	0	0	0	0	0.07	0
146	chr19	1587127	0.08	0	0	0.05	0.06	0.24	0	0	0	0	0.03	0
147	chr19	4512378	0.05	0	0.06	0.13	0.14	0.24	0	0.25	0	0	0	0.44
148	chr19	5645824	0	0	0	0.04	0.33	0	0	0	0	0	0	0
149	chr19	12940892	0.04	0.02	0.03	0.2	0.1	0.14	0.05	0	0.23	0.07	0.12	0.16
150	chr19	35765537	0	0	0	0	0.28	0	0	0	0	0	0	0
151	chr19	41327849	0	0	0	0.1	0.26	0	0	0	0	0	0	0
152	chr19	43606183	0	0.08	0.1	0.35	0	0.08	0	0.1	0	0	0	0
153	chr19	44488962	0	0	0.04	0.42	0	0	0.08	0	0	0	0.07	0
154	chr19	45518931	0	0	0.04	0.12	0.24	0.06	0	0.11	0	0.08	0	0
155	chr19	45518942	0	0	0.03	0.16	0.28	0.05	0	0	0	0	0	0
156	chr19	48330580	0	0	0.08	0.24	0.03	0	0	0	0	0	0	0
157	chr19	54147547	0	0	0	0	0.31	0.03	0	0	0	0	0	0
158	chr19	57820838	0	0.03	0	0.21	0.15	0.18	0	0	0.13	0.09	0	0.04
159	chr19	58246108	0	0	0	0	0.08	0.32	0	0	0	0	0	0
160	chr2	9859241	0	0	0	0.04	0	0.42	0	0	0	0	0	0
161	chr2	10786289	0.03	0	0	0.07	0.23	0.17	0	0	0	0	0	0
162	chr2	27645783	0	0.18	0	0.31	0.33	0.03	0	0	0	0	0	0
163	chr2	28051274	0	0	0	0	0.32	0.03	0	0	0	0	0	0
164	chr2	28896036	0	0	0	0	0	0.29	0	0	0	0	0	0
165	chr2	36843697	0	0	0	0.26	0.23	0	0	0	0	0	0	0
166	chr2	65117733	0	0.1	0.05	0.24	0.29	0.18	0.14	0.1	0	0.12	0.14	0.1
167	chr2	87825299	0	0	0	0.15	0.13	0.21	0	0	0	0	0	0
168	chr2	97133844	0	0	0	0.31	0.1	0	0	0	0	0	0.1	0
169	chr2	108543824	0	0	0	0	0.26	0.1	0	0	0	0	0	0
170	chr2	108728687	0	0	0	0.2	0	0.19	0	0	0	0	0	0
171	chr2	110633956	0.08	0	0	0.24	0.05	0.17	0	0.14	0	0.25	0	0
172	chr2	113901189	0	0	0	0	0	0.34	0	0	0	0	0	0
173	chr2	118843111	0	0	0	0	0.24	0	0	0	0	0	0.05	0
174	chr2	128294716	0.1	0.06	0	0.32	0.28	0.24	0.33	0	0.25	0.09	0.2	0.15
175	chr2	128340584	0	0	0	0	0.07	0.24	0.11	0.07	0	0	0	0.11
176	chr2	132441316	0	0.05	0.03	0	0.2	0	0	0	0	0	0	0
177	chr2	149437706	0	0	0	0.47	0	0	0	0	0	0	0	0
178	chr2	152372914	0	0	0	0	0.15	0.19	0	0	0	0.04	0	0.08
179	chr2	152445594	0.03	0	0.07	0	0.3	0.15	0.06	0	0	0.17	0.05	0.03
180	chr2	161196263	0	0	0	0.27	0	0.11	0	0	0	0	0	0
181	chr2	173213685	0	0.03	0.11	0.3	0	0.09	0	0	0	0	0	0
182	chr2	174114810	0	0	0	0	0.23	0	0	0	0	0	0	0
183	chr2	174347066	0	0	0	0	0.32	0.03	0	0	0	0	0	0
184	chr2	176288669	0	0	0	0.4	0	0.05	0	0	0	0	0	0
185	chr2	191881977	0	0	0	0.1	0.35	0	0.05	0	0	0	0	0
186	chr2	200422526	0	0.06	0.04	0.41	0.07	0.14	0.08	0	0.05	0	0	0
187	chr2	200426421	0	0	0	0.34	0	0	0	0	0	0	0	0
188	chr2	200550818	0	0	0	0	0	0.34	0	0	0	0	0	0
189	chr2	203403133	0	0	0	0	0.2	0.21	0	0	0	0	0	0
190	chr2	216189225	0	0	0	0	0.03	0.28	0	0	0	0	0	0
191	chr2	226749373	0	0.12	0	0.27	0.18	0.05	0	0.1	0	0.11	0	0
192	chr2	229788746	0.04	0.07	0	0.1	0.18	0.29	0	0.11	0	0	0.04	0
193	chr2	233270716	0	0.04	0	0.27	0.1	0.12	0	0	0	0.1	0.05	0.2
194	chr2	240385457	0	0	0.13	0.12	0.21	0.17	0	0.07	0.1	0.04	0.07	0.07
195	chr2	240493592	0.14	0	0	0	0.43	0	0	0	0	0	0	0
196	chr2	241267146	0	0	0.09	0.15	0.08	0.2	0	0.17	0.05	0	0.44	0
197	chr2	241324068	0.02	0.02	0.02	0.24	0.12	0.19	0.07	0	0	0	0.07	0.3
198	chr20	444286	0	0	0	0	0.27	0	0	0	0	0	0	0
199	chr20	2973355	0.05	0	0	0.32	0	0.05	0	0.11	0.08	0	0	0
200	chr20	5603908	0	0.05	0	0.11	0.26	0.17	0	0	0	0	0	0.06
201	chr20	19973853	0	0	0	0	0.35	0	0	0	0.04	0	0	0
202	chr20	25555689	0.11	0	0	0.14	0.22	0.04	0.2	0	0	0	0	0.14
203	chr20	37067132	0.05	0.06	0	0.24	0.16	0.2	0	0.43	0.34	0	0	0.24
204	chr20	41059029	0.09	0	0.06	0.15	0.18	0.12	0	0.05	0.1	0.07	0.07	0.16
205	chr20	48980495	0	0.03	0.09	0.22	0.14	0.18	0	0.2	0	0	0	0
206	chr20	62890522	0	0	0	0.05	0.27	0	0	0	0	0	0	0
207	chr20	63733080	0	0	0	0	0	0.25	0	0	0	0	0	0
208	chr20	63954719	0	0	0.08	0	0.33	0	0	0	0	0	0	0
209	chr21	6656830	0	0.06	0.11	0.14	0.11	0.25	0	0	0	0	0.12	0
210	chr21	8253059	0.03	0.04	0.06	0.47	0.39	0.5	0.02	0.02	0	0.16	0.34	0.37
211	chr21	37426124	0	0	0.07	0.13	0.25	0.08	0.25	0	0	0	0.09	0.06
212	chr21	43415309	0	0.17	0	0.15	0.16	0.12	0	0	0	0	0	0
213	chr21	43680342	0	0	0	0	0.17	0.25	0	0	0	0	0	0
214	chr21	46650917	0.04	0	0	0.32	0.09	0.08	0	0	0	0.17	0.06	0.06
215	chr22	20040312	0	0	0	0.29	0	0	0	0	0.08	0	0	0
216	chr22	42565260	0.06	0	0.04	0.1	0.06	0.21	0	0	0	0	0	0
217	chr3	9997262	0	0	0	0.04	0	0.21	0	0	0	0	0	0
218	chr3	10027074	0	0	0	0	0.18	0.08	0	0	0	0	0.08	0
219	chr3	13332776	0	0.03	0	0.47	0.11	0	0.11	0	0.22	0	0	0
220	chr3	32259594	0	0	0.16	0.21	0.32	0.38	0.25	0	0	0	0.29	0.22
221	chr3	32259595	0.05	0	0.06	0.34	0.26	0.21	0	0	0	0.33	0.19	0.11
222	chr3	32407057	0	0	0	0.22	0.08	0	0	0	0	0	0	0
223	chr3	32752178	0	0.02	0	0.27	0	0	0	0	0	0	0	0
224	chr3	42800065	0	0	0.04	0.26	0.03	0	0	0	0	0	0	0
225	chr3	49681886	0	0.04	0	0.11	0.19	0.12	0	0	0	0.11	0.09	0.07
226	chr3	57687861	0	0	0	0.25	0.03	0	0	0	0	0	0	0
227	chr3	66244032	0	0.04	0	0.24	0.06	0.16	0.08	0.14	0	0	0.17	0
228	chr3	108624082	0	0	0	0.43	0	0	0	0	0	0	0	0
229	chr3	113652470	0.05	0	0.05	0.15	0.21	0.03	0.04	0	0.03	0	0	0.06
230	chr3	127775939	0	0	0.07	0.09	0	0.19	0.17	0	0	0	0.04	0
231	chr3	128765153	0	0	0	0	0.32	0.17	0	0	0	0	0	0
232	chr3	141531985	0	0	0	0.08	0.12	0.24	0	0	0	0	0.12	0
233	chr3	148999766	0	0	0	0.21	0	0	0	0	0	0.06	0	0
234	chr3	184820349	0	0	0	0.06	0.18	0	0	0	0	0	0	0
235	chr3	197955559	0	0	0	0	0	0.34	0	0	0	0	0	0
236	chr4	677964	0	0	0	0.08	0	0.17	0	0	0	0	0	0
237	chr4	5749662	0	0	0	0.27	0.07	0.05	0	0	0	0	0.11	0
238	chr4	18019299	0	0	0	0	0.3	0	0	0	0	0	0	0
239	chr4	25749888	0.07	0	0	0.33	0	0	0	0.06	0	0	0	0
240	chr4	77032212	0	0	0	0	0.08	0.35	0	0	0	0	0	0
241	chr4	78293791	0	0	0	0	0.39	0	0	0	0	0	0	0
242	chr4	94903765	0	0	0	0	0	0.31	0	0	0	0	0	0.06
243	chr4	120891446	0	0	0	0	0.31	0.05	0	0	0	0	0	0
244	chr4	158229771	0	0	0	0.04	0	0.27	0	0	0	0	0	0
245	chr5	282919	0	0	0	0.24	0.08	0	0	0	0	0	0	0
246	chr5	5430300	0	0	0	0.4	0	0.04	0	0.2	0	0	0	0
247	chr5	5474313	0	0	0	0.37	0	0	0	0	0	0	0	0.11
248	chr5	6671546	0	0	0.02	0.33	0	0.07	0	0	0	0	0	0
249	chr5	14398538	0.05	0	0	0.09	0.31	0.22	0	0	0	0	0	0
250	chr5	14679727	0	0	0	0	0	0.3	0	0	0	0	0	0
251	chr5	16772867	0.04	0	0.11	0.33	0.35	0.06	0.5	0.12	0.31	0.18	0.14	0.13
252	chr5	40777340	0	0	0	0.05	0.24	0	0.06	0	0	0	0	0
253	chr5	55422507	0	0	0	0.36	0	0.05	0	0	0	0.04	0	0
254	chr5	55471711	0	0	0	0	0.28	0	0	0	0	0	0	0
255	chr5	65731290	0	0	0	0	0.04	0.38	0	0	0	0	0	0
256	chr5	71640002	0	0	0	0.05	0.23	0	0	0	0	0.05	0	0
257	chr5	77437472	0	0	0	0	0.26	0.12	0	0	0	0	0	0
258	chr5	93490421	0	0.06	0	0.12	0.2	0.14	0.05	0	0	0	0	0.19
259	chr5	112180349	0	0	0	0.06	0.32	0	0	0	0	0	0	0
260	chr5	115898104	0	0	0	0.05	0.25	0.05	0	0	0	0	0	0
261	chr5	119101074	0	0	0	0	0.26	0.41	0	0	0	0	0	0
262	chr5	122818549	0	0	0	0.33	0	0.04	0	0	0	0	0	0
263	chr5	132647268	0	0	0	0	0	0.3	0.05	0	0	0	0	0
264	chr5	134549987	0	0.04	0	0.19	0.12	0.09	0	0.1	0	0	0	0
265	chr5	138383202	0	0	0	0.3	0.08	0	0.09	0	0	0	0	0
266	chr5	142805367	0	0	0	0.09	0.32	0	0	0	0	0	0	0
267	chr5	154255710	0	0	0	0.07	0	0.29	0	0	0	0	0	0
268	chr5	156406591	0.03	0	0.06	0.32	0	0.07	0	0	0	0.03	0	0
269	chr5	168343540	0	0	0	0.25	0.06	0.16	0	0	0	0.06	0.08	0
270	chr5	171089754	0	0	0	0.06	0	0.33	0	0	0	0	0.07	0
271	chr5	177157264	0	0	0.05	0	0.3	0.07	0	0	0	0	0	0
272	chr6	4901418	0	0	0	0	0.22	0	0	0	0	0	0	0
273	chr6	10618551	0	0	0	0.12	0.2	0	0	0	0	0	0	0
274	chr6	12245322	0	0	0	0.36	0	0	0	0	0	0	0	0
275	chr6	13214092	0	0	0.06	0.13	0.14	0.14	0	0	0	0	0	0
276	chr6	15509718	0	0	0	0	0.11	0.19	0	0	0	0	0	0
277	chr6	17777619	0.06	0	0	0.36	0.04	0	0	0	0	0	0	0
278	chr6	22197976	0	0.06	0	0.05	0	0.18	0	0	0	0	0	0.05
279	chr6	26370388	0.06	0.02	0.02	0.08	0.16	0.16	0.04	0.16	0.1	0.08	0.03	0.19
280	chr6	26409608	0.02	0	0.06	0.15	0.19	0.21	0	0	0.06	0	0	0.03
281	chr6	35846263	0	0	0.05	0.05	0.15	0.16	0.09	0.08	0.27	0.07	0	0.05
282	chr6	125259772	0.03	0.07	0.06	0.29	0.12	0.15	0.03	0	0.05	0.08	0.03	0.1
283	chr6	125888393	0	0	0	0.31	0	0	0	0	0	0	0	0
284	chr6	135930646	0	0	0	0.32	0	0.04	0	0	0	0	0	0
285	chr6	149973320	0.15	0	0	0.04	0.2	0.25	0.1	0	0.3	0	0	0
286	chr6	158020610	0.05	0.06	0	0.38	0.09	0.31	0	0	0	0	0	0
287	chr6	158085114	0.04	0	0	0	0.05	0.3	0	0	0	0	0	0
288	chr7	5685884	0	0	0	0	0.05	0.21	0	0	0	0	0	0
289	chr7	17341673	0.09	0	0	0	0.35	0.16	0	0	0	0.11	0	0
290	chr7	24595833	0	0	0	0.3	0.06	0	0	0	0	0	0	0
291	chr7	29668933	0	0	0	0	0.26	0	0	0	0	0	0	0.04
292	chr7	40031416	0	0	0	0	0.21	0.08	0	0	0	0	0	0
293	chr7	55970722	0	0	0	0	0	0.24	0	0	0	0	0	0
294	chr7	65072531	0	0	0	0	0.34	0	0.5	0	0	0	0.16	0
295	chr7	65383562	0	0	0	0	0	0.34	0	0	0	0	0.1	0
296	chr7	67303727	0	0	0.06	0.1	0.04	0.24	0	0	0	0	0	0
297	chr7	69678370	0	0	0	0.33	0.17	0.05	0.17	0.17	0	0	0	0
298	chr7	69865658	0	0	0	0.38	0	0	0	0	0	0	0	0.08
299	chr7	75378912	0	0	0	0.2	0.19	0	0	0	0	0	0	0
300	chr7	76286950	0.06	0.05	0	0.13	0.11	0.27	0.07	0	0.05	0	0	0.05
301	chr7	77672657	0	0	0	0.07	0	0.24	0	0	0	0	0	0
302	chr7	90372369	0	0	0	0.06	0	0.5	0	0	0	0	0	0
303	chr7	92686317	0	0.03	0	0.07	0.21	0	0	0	0	0	0	0
304	chr7	94525985	0	0	0	0.29	0	0.05	0	0	0	0	0	0.05
305	chr7	100559852	0	0.04	0.05	0	0.26	0	0.11	0	0	0	0	0
306	chr7	108183609	0.03	0	0	0.5	0	0.15	0.36	0	0.15	0.14	0.27	0
307	chr7	109641917	0	0	0	0.44	0	0	0	0	0	0.04	0	0
308	chr7	111551532	0	0.03	0.08	0.06	0.24	0.1	0.09	0	0.04	0.07	0.11	0.16
309	chr7	112332152	0	0	0	0	0	0.25	0	0	0	0	0.05	0
310	chr7	114986032	0	0.05	0	0.16	0.08	0.16	0	0	0	0.08	0	0
311	chr7	116870544	0	0	0	0.23	0	0	0	0	0	0	0	0
312	chr7	130106385	0	0	0	0	0.04	0.24	0	0	0	0	0	0.08
313	chr7	140470540	0.05	0.05	0	0	0.25	0.24	0	0.04	0	0.05	0	0
314	chr7	149220016	0	0	0	0.18	0	0.34	0	0	0	0	0	0
315	chr7	149768821	0	0	0	0	0.22	0.08	0	0	0	0	0	0
316	chr7	151119283	0	0	0	0	0	0.35	0	0	0	0	0	0
317	chr7	158909060	0	0	0	0.12	0	0.25	0.17	0	0	0	0	0
318	chr8	8231685	0.08	0	0	0.25	0.14	0.16	0.17	0.14	0.43	0	0	0.18
319	chr8	27380562	0	0	0	0.2	0.04	0.12	0	0	0	0	0	0
320	chr8	62411078	0	0	0	0.08	0	0.29	0	0	0	0	0	0
321	chr8	67128962	0	0	0	0	0.05	0.26	0	0.11	0	0	0	0
322	chr8	67142903	0	0	0	0	0.03	0.32	0	0	0	0	0	0
323	chr8	73026273	0	0.11	0	0.09	0.14	0.21	0	0.14	0	0.08	0	0
324	chr8	73029937	0	0	0	0	0.29	0	0	0	0	0	0	0
325	chr8	86391302	0	0	0	0.22	0.17	0	0	0	0	0.23	0	0
326	chr8	89244404	0	0.13	0	0	0.13	0.18	0.15	0.11	0.04	0	0	0.21
327	chr8	115534318	0.04	0.04	0	0.04	0.29	0.28	0.07	0.1	0.08	0.08	0.03	0.06
328	chr8	118056001	0.03	0	0	0.06	0.11	0.29	0	0.06	0	0	0	0.04
329	chr8	123393156	0.07	0	0	0	0.25	0	0	0	0	0	0	0.17
330	chr8	132007589	0	0	0	0	0.05	0.55	0	0	0	0	0	0
331	chr8	143253596	0	0	0	0.25	0.09	0	0	0	0	0	0	0
332	chr8	144116091	0	0	0	0.05	0.19	0	0	0	0.06	0	0	0
333	chr9	2771352	0	0	0	0.33	0.03	0	0	0	0	0	0	0
334	chr9	3524827	0.06	0.06	0	0.2	0.24	0.05	0	0.12	0.06	0.05	0.08	0
335	chr9	6835287	0	0.05	0	0.67	0.08	0	0.06	0	0	0.1	0.09	0.08
336	chr9	39134395	0	0	0	0.04	0.04	0.35	0	0	0	0	0	0
337	chr9	40109229	0.03	0	0.06	0.21	0.23	0.24	0	0.08	0	0	0.04	0
338	chr9	40109231	0.12	0	0.03	0.24	0.22	0.27	0.05	0.08	0	0.03	0.04	0
339	chr9	63821580	0	0.07	0	0.26	0.05	0.18	0.1	0	0.22	0.29	0.06	0.08
340	chr9	66927501	0	0.07	0	0	0.08	0.4	0	0	0	0	0	0
341	chr9	67214828	0	0.06	0.05	0.19	0.11	0.17	0.12	0	0.12	0.15	0.1	0.23
342	chr9	71953511	0	0	0	0	0	0.27	0	0	0	0	0	0
343	chr9	76571892	0	0	0	0.08	0.15	0.09	0	0	0	0	0	0
344	chr9	78322089	0	0	0.03	0	0.3	0	0	0	0	0	0	0
345	chr9	94742781	0	0	0	0.4	0	0.07	0	0	0	0	0	0
346	chr9	94977716	0	0	0	0.05	0	0.35	0	0	0	0	0	0
347	chr9	97993697	0.05	0.06	0.03	0.58	0.09	0.09	0	0	0	0	0	0
348	chr9	112051633	0.03	0.12	0	0.09	0.39	0.07	0	0.09	0.06	0.05	0	0
349	chr9	134777133	0	0	0	0.05	0	0.35	0	0	0	0	0	0
350	chrUn_JTFH01000169v1_decoy	1392	0	0.09	0.1	0.53	0.06	0	0	0	0	0	0.08	0
351	chrUn_JTFH01000946v1_decoy	208	0.04	0.14	0	0.56	0.12	0.1	0.36	0.14	0.1	0.27	0.21	0.18
352	chrUn_KI270742v1	54434	0	0	0	0.37	0	0	0	0	0.1	0	0	0
353	chrX	3838351	0	0.11	0	0.06	0.07	0.24	0.04	0.25	0.11	0.14	0.05	0.15
354	chrX	17745191	0.02	0.09	0	0.35	0.25	0.15	0	0.05	0.06	0.14	0.25	0.05
355	chrX	24796538	0	0	0	0	0	0.32	0	0.1	0	0	0	0
356	chrX	67720098	0	0	0	0	0.08	0.23	0	0	0	0	0	0
357	chrX	78139517	0	0	0	0.26	0	0.04	0	0	0	0	0	0
358	chrX	115894452	0	0	0	0	0.26	0	0	0	0	0	0	0
359	chrX	119006905	0	0	0.07	0.12	0.04	0.33	0	0	0	0	0	0
360	chrX	119423809	0.02	0	0	0.18	0.07	0.12	0	0	0	0	0	0
361	chrX	123998485	0.06	0	0	0.11	0.08	0.18	0	0	0.14	0.18	0.12	0.22
